# Tabula Sapiens reveals transcription factor expression, senescence effects, and sex-specific features in cell types from 28 human organs and tissues

**DOI:** 10.1101/2024.12.03.626516

**Authors:** The Tabula Sapiens Consortium, Stephen R Quake

## Abstract

The Tabula Sapiens is a reference human cell atlas containing single cell transcriptomic data from more than two dozen organs and tissues. Here we report Tabula Sapiens 2.0 which includes data from nine new donors, doubles the number of cells in Tabula Sapiens, and adds four new tissues. This new data includes four donors with multiple organs contributed, thus providing a unique data set in which genetic background, age, and epigenetic effects are controlled for. We analyzed the combined Tabula Sapiens data for expression of transcription factors, thereby providing putative cell type specificity for nearly every human transcription factor and as well as new insights into their regulatory roles. We analyzed the molecular phenotypes of senescent cells across the entire data set, providing new insight into both the universal attributes of senescence as well as those aspects of human senescence that are specific to particular organs and cell-types. Similarly, we analyzed sex-specific gene expression across all of the identified cell types and discovered which cell types and genes have the most distinct sex based gene expression profiles. Finally, to enable accessible analysis of the voluminous medical records of Tabula Sapiens donors, we created a web application powered by a large language model that allows users to ask general questions about the health history of the donors.
