## Supplementary material for "Tabula Sapiens reveals transcription factor expression, senescence effects, and sex-specific features in cell types from 28 human organs and tissues": Supp. Table 2

### Sheet: SuppTable2V9_TauValues_TSP1_30_
Transcription Factor	Tau
SON	0.4001
BPTF	0.4321
YY1	0.4344
ASH1L	0.4504
ZNF644	0.4596
SAFB2	0.4654
ZBTB20	0.468
ADNP	0.4832
NFAT5	0.4839
KCMF1	0.4935
KIN	0.4942
CHCHD3	0.4945
ARID2	0.4971
ZNF721	0.4981
NCOA1	0.5051
TFCP2	0.5072
RLF	0.5097
ZNF791	0.5127
NFE2L2	0.5156
CGGBP1	0.5157
NFX1	0.5159
USF3	0.5209
KDM2A	0.5258
GPBP1	0.5276
ZFX	0.528
FOXJ3	0.5321
EEA1	0.5322
GLYR1	0.5325
TCF12	0.539
BAZ2B	0.5397
ZNF451	0.548
ZNF800	0.5493
FOXK2	0.5495
TERF2	0.5605
AKAP8L	0.561
ZBTB17	0.5624
ATF1	0.5642
GATAD2A	0.5676
ATF4	0.5676
LCOR	0.5682
FOSL2	0.5689
GPBP1L1	0.5699
JUND	0.5701
YBX1	0.5711
KLF6	0.5745
JUN	0.5761
SP1	0.5764
ELF1	0.5769
CTCF	0.5777
GATAD2B	0.5786
ZNF335	0.5791
RELA	0.5795
CREB1	0.5808
FOXN3	0.5819
AEBP2	0.5829
HBP1	0.583
ZNF263	0.5831
ZZZ3	0.5847
ZNF24	0.587
TMF1	0.5872
ZBTB44	0.5893
MECP2	0.5929
IRF3	0.5938
ZBTB7A	0.5942
CAMTA1	0.5958
ARNT	0.597
SMYD3	0.597
ZNF37A	0.6034
CUX1	0.6045
SPEN	0.6049
STAT3	0.605
NR1D2	0.6065
MEF2A	0.608
ZNF131	0.6081
UBP1	0.6084
POU2F1	0.6087
ZNF397	0.6107
SAFB	0.6108
ZNF146	0.6131
ETV6	0.6132
SCMH1	0.6133
BBX	0.6153
FOS	0.616
STAT1	0.6164
HIVEP2	0.6164
ZNF639	0.6167
IKZF5	0.617
PURB	0.6182
ZNF384	0.6182
MBNL2	0.6187
NR1H2	0.6192
SKIL	0.6192
ELK4	0.6215
ZBTB38	0.6222
HIVEP1	0.6226
ZNF706	0.6229
ZNF44	0.624
MTERF4	0.6242
KLF3	0.6253
IRF2	0.6258
CREBZF	0.6264
WIZ	0.6269
ZNF654	0.6277
ELF2	0.6285
MBD2	0.6288
MEF2D	0.6309
ZBTB11	0.6325
ZNF33A	0.6336
SMAD4	0.6347
ZNF264	0.6354
ZNF407	0.6359
RREB1	0.6367
MLX	0.6372
PRDM2	0.6381
ZHX1	0.6384
RBCK1	0.6388
GTF2IRD2B	0.6389
XPA	0.6393
ZBED5	0.6408
CEBPD	0.6409
ZNF830	0.641
ZNF76	0.6421
DEAF1	0.6425
NFIC	0.6429
TEAD1	0.6435
NCOA3	0.6435
ZNF12	0.6437
ADNP2	0.6441
ZNF426	0.6441
TFE3	0.6445
SP3	0.646
SP2	0.6476
ZNF592	0.6477
KMT2A	0.6485
NFIA	0.6492
GTF2I	0.6499
ZNF277	0.6503
ZNF395	0.6509
AHCTF1	0.6533
ZNF316	0.6536
BACH1	0.6537
THAP11	0.6539
TFDP2	0.6547
ZNF383	0.6548
MXD4	0.6565
PURA	0.6569
SGSM2	0.6573
HMG20A	0.6575
FOXO3	0.6578
PA2G4	0.6581
PBX1	0.6582
MTF2	0.6586
ZNF789	0.6592
CXXC1	0.6593
ZNF524	0.6599
ZUP1	0.6604
STAT6	0.6609
PRR12	0.6627
ZNF302	0.6631
ZNF195	0.6632
CEBPZ	0.6632
ZBTB6	0.6644
ZNF292	0.6647
ZNF587	0.6652
ZNF224	0.6655
JUNB	0.6656
TOPORS	0.6661
SETDB1	0.6662
ZNF362	0.6664
SP100	0.6678
ZNF266	0.668
ZNF322	0.6687
ZNF783	0.6691
GTF3A	0.6691
ATF6	0.6698
ZNF586	0.6708
ARNTL	0.671
ZNF548	0.672
KLF9	0.6721
GTF2B	0.6729
PRMT3	0.6735
RXRB	0.6736
ANKZF1	0.6738
PLSCR1	0.6742
ZBTB40	0.6753
ZXDC	0.6756
NCOA2	0.6758
ZNF148	0.6787
FOXK1	0.6788
ZNF664	0.6789
ATF3	0.6797
RFX7	0.6804
ZNF782	0.6808
CREB3	0.6819
ZNF701	0.6823
CDC5L	0.6823
ZNF708	0.6828
MLXIP	0.6834
RORA	0.6834
ZNF41	0.6838
ZNF274	0.6863
ZNF143	0.687
ZBTB2	0.6875
MBD6	0.6876
GMEB2	0.6877
ZHX2	0.6877
SMAD5	0.6878
ATF2	0.6881
ZBTB16	0.6893
RFX1	0.6894
ZSCAN30	0.6894
PHF20	0.6899
GMEB1	0.69
DMTF1	0.6904
TCF7L2	0.691
DNTTIP1	0.6911
TSC22D1	0.6921
ZNF484	0.6935
ZNF493	0.6938
ZNF28	0.6942
CENPX	0.6943
PKNOX1	0.6945
THAP12	0.6949
NR4A1	0.695
ZNF570	0.696
ZNF350	0.6967
ZNF34	0.6971
NFYC	0.6978
ZNF174	0.6989
ZNF207	0.6997
LCORL	0.7003
ZFP14	0.7028
ZNF205	0.7031
ZNF33B	0.7031
DR1	0.7032
ZNF678	0.7038
TET3	0.7039
ZNF558	0.7042
SREBF1	0.7045
CEBPB	0.7046
ZEB1	0.7059
ZNF284	0.7061
NFIL3	0.7066
FOXJ2	0.7068
ZKSCAN8	0.7074
ZNF718	0.7076
ZNF561	0.7077
ZNF790	0.708
BAZ2A	0.708
ZNF100	0.7082
NFIX	0.7092
NFE2L1	0.7107
FLYWCH1	0.7109
ZNF133	0.7115
ZNF623	0.7116
ZNF699	0.7119
MXI1	0.7134
ZSCAN32	0.7138
GABPA	0.7146
ZNF169	0.7147
ZSCAN25	0.7148
KLF10	0.715
SREBF2	0.715
MBD3	0.7152
ZNF567	0.7154
FOSB	0.7156
HIVEP3	0.7164
CREB3L2	0.7169
ZNF687	0.717
SP4	0.7171
ZNF747	0.7175
ZNF138	0.7188
ZNF268	0.7188
NFIB	0.719
CENPB	0.719
RFX5	0.7191
KLF12	0.7192
ZNF609	0.7192
ZNF337	0.7199
ZBTB4	0.72
ZBTB5	0.7205
NR2C2	0.721
HMGN3	0.721
ZNF805	0.721
HIF1A	0.7215
GZF1	0.7219
MTERF1	0.723
SLC2A4RG	0.7235
ZNF276	0.7236
ZNF22	0.7237
ZNF652	0.7243
TRPS1	0.7246
ZBTB21	0.7248
ZNF235	0.7249
ZNF746	0.7251
ZNF75D	0.7254
ZNF615	0.7257
ZNF808	0.726
ZBTB10	0.726
ZNF581	0.7268
ZSCAN18	0.7269
NFATC3	0.7272
ZNF704	0.7274
ETS2	0.7277
FOXP1	0.7279
ZNF827	0.7284
EGR1	0.7284
SRF	0.7287
TGIF1	0.7289
ZNF649	0.7289
ZNF317	0.7289
KLF16	0.7305
ZNF865	0.7307
RUNX1	0.731
E2F6	0.7322
PLAGL2	0.7325
PBX2	0.7327
RELB	0.7333
ZNF320	0.7339
MGA	0.734
THRA	0.7341
ZNF219	0.7342
ZNF444	0.7344
ZNF526	0.7348
ZNF16	0.7349
ZNF234	0.7353
TSHZ1	0.7354
E4F1	0.7359
HMBOX1	0.736
ZNF429	0.7362
IRF1	0.7365
ARHGAP35	0.7369
FOXO1	0.7375
ZNF282	0.7378
CXXC5	0.7378
ZNF18	0.7381
KMT2B	0.7382
YBX3	0.7383
ZNF768	0.7385
VEZF1	0.7391
ZC3H8	0.7398
ZNF326	0.7399
STAT2	0.74
MYSM1	0.7401
ARID3B	0.7409
ZNF598	0.7413
ZNF91	0.7414
TET2	0.7418
ZXDA	0.7422
ZNF619	0.7426
ZNF134	0.7431
ZNF14	0.7435
TP53	0.744
NFATC1	0.7443
ARID5B	0.7447
ZHX3	0.7449
ZNF140	0.745
ZNF527	0.7455
ZNF180	0.7459
NR3C1	0.7463
ZBTB24	0.7466
SMAD3	0.7467
KLF13	0.7467
BHLHE40	0.7468
ZNF236	0.747
ZNF160	0.7473
TERF1	0.7475
ZNF503	0.7477
ZBTB48	0.7478
DRAP1	0.7486
ZNF784	0.7487
ZKSCAN1	0.7489
ZNF529	0.7492
ZNF136	0.7495
POU6F1	0.7496
ZNF580	0.7508
NFKB1	0.7508
L3MBTL3	0.752
ZNF641	0.752
ZNF460	0.7527
CAMTA2	0.7527
ZMAT1	0.7529
KDM2B	0.7529
ZNF8	0.753
ZNF605	0.7532
TCF4	0.7541
ZNF248	0.755
ZNF324	0.7551
ZNF117	0.7552
ZNF507	0.7553
ZNF155	0.756
ZFP62	0.756
STAT5B	0.756
RBPJ	0.7563
ZNF211	0.7568
ZBTB43	0.7575
ZNF594	0.7575
ZNF329	0.7576
ZNF500	0.7576
ZNF468	0.7579
REPIN1	0.7579
USF2	0.7581
ZNF672	0.7587
ZBTB41	0.7591
ZNF891	0.7592
NKRF	0.7593
ZBTB8A	0.7598
ZNF449	0.7601
ZBTB1	0.7602
ZNF461	0.7605
ZNF770	0.7613
SETBP1	0.7616
ZNF189	0.763
ZNF682	0.763
KAT7	0.7637
PREB	0.7638
ZNF629	0.7639
IKZF4	0.7642
MBD4	0.7643
SOX4	0.7645
ZKSCAN3	0.7648
PHF21A	0.7648
NR4A2	0.765
CREBL2	0.7651
ZFHX3	0.7653
SP140L	0.7658
USF1	0.7675
MAFG	0.7679
CARF	0.7684
MAZ	0.7685
ZNF516	0.7695
ZFPM1	0.7697
L3MBTL4	0.7701
NRF1	0.7701
ZNF75A	0.7701
TFEB	0.7705
TRAFD1	0.7715
ZNF532	0.7716
KDM5B	0.7723
ZNF83	0.7726
PLAG1	0.7727
GTF2IRD1	0.7728
ZNF250	0.7731
ZNF710	0.7735
ZNF254	0.7738
PBX3	0.7741
ZSCAN20	0.7741
THAP9	0.7745
SNAPC2	0.7746
ERF	0.7747
ZNF700	0.7752
SNAPC4	0.7756
ZNF823	0.7758
ZNF692	0.7758
GTF2IRD2	0.7759
KLF4	0.7762
ZFP90	0.7766
SNAPC5	0.7766
NFYA	0.7771
ZNF439	0.7772
ZNF217	0.7777
ZNF736	0.7777
ZNF568	0.7778
ZNF121	0.7784
RFX3	0.7784
ZNF668	0.7785
NFKB2	0.7789
ZNF565	0.7789
ZNF579	0.7795
ZNF554	0.7799
ZBTB26	0.7804
PCGF6	0.7808
ZNF595	0.7812
NR1H3	0.7818
XBP1	0.782
ZNF25	0.7824
ZNF518A	0.7824
ZEB2	0.7827
ZNF66	0.7829
MYPOP	0.783
JAZF1	0.7831
RFX2	0.7833
ZBTB37	0.7834
ZNF512	0.7835
TCF20	0.784
AHR	0.7842
ZIK1	0.7844
CREB3L4	0.7847
ZSCAN5A	0.785
ZNF765	0.785
ZNF576	0.7853
ZNF71	0.7855
ZNF552	0.7859
SIX5	0.786
ZNF304	0.7866
ZNF48	0.7866
ZNF589	0.7867
CHAMP1	0.7872
ZNF577	0.7878
TEAD3	0.7878
SOX13	0.7878
ZNF490	0.7884
ZNF281	0.7885
ZNF280D	0.7888
ZNF142	0.7889
ZNF446	0.7891
ZNF525	0.7897
ZNF226	0.7898
ZNF410	0.7902
ZNF703	0.7903
ZNF331	0.7904
ZNF674	0.7906
ZNF597	0.791
ZNF780B	0.7913
THRB	0.7914
TSHZ2	0.7914
ZNF3	0.7917
REL	0.7919
ZNF431	0.7933
ZFTA	0.7934
MBD1	0.7943
GLI4	0.7947
ZNF347	0.795
DDIT3	0.795
ZNF557	0.7952
ZNF786	0.7952
POGK	0.7953
NFXL1	0.7959
MNT	0.7961
PIN1	0.7965
ZNF7	0.7967
NR3C2	0.7968
ZNF793	0.7974
ZNF141	0.7975
THAP5	0.7976
MAFF	0.7977
CREM	0.7985
ZNF462	0.7985
ZNF717	0.799
ZNF438	0.799
KLF11	0.7993
TIGD6	0.7995
HES1	0.7997
NACC2	0.7999
ZNF430	0.8002
HDX	0.8003
ZNF763	0.8003
ZBTB25	0.8003
ZNF761	0.8007
ESRRA	0.801
TRERF1	0.801
KLF2	0.8012
PRDM4	0.8014
ZNF776	0.8014
ETS1	0.8015
NPAS2	0.8024
ZNF354B	0.8025
ZBTB47	0.8026
PPARD	0.8027
ZNF585B	0.8031
SOX5	0.8034
FOXP2	0.8037
ZNF253	0.8037
ZNF428	0.8038
CENPT	0.8042
ZNF688	0.8043
CIC	0.8052
DNMT1	0.8054
ZNF70	0.8061
ELF3	0.8066
MZF1	0.8075
SP110	0.8075
ZNF787	0.8076
ZFP3	0.8076
ZNF513	0.809
ZNF283	0.809
HOMEZ	0.809
ZNF398	0.8095
NR6A1	0.8095
REST	0.8095
STAT5A	0.8096
BCL6	0.8096
ARID5A	0.8097
FBXL19	0.8103
TGIF2	0.8103
ZNF813	0.8105
JDP2	0.8107
ZNF662	0.8107
ZNF354C	0.8108
DOT1L	0.811
ZBED3	0.8111
L3MBTL1	0.8112
ZNF880	0.8113
CSRNP1	0.8116
ZNF319	0.812
E2F4	0.8121
ZFP1	0.8122
MEIS1	0.8124
ZNF232	0.8125
ZBTB34	0.8126
ZKSCAN5	0.813
SOX6	0.8133
ZNF655	0.8133
ZNF611	0.8134
ZSCAN2	0.8137
ZNF707	0.8138
CENPBD1P	0.8139
ZNF197	0.8142
ZSCAN12	0.8148
TFAP4	0.8148
ZNF845	0.8153
ZNF821	0.8154
KLF8	0.8157
ZNF675	0.8159
ZBTB49	0.8162
GLMP	0.8167
ZNF528	0.8168
ZSCAN9	0.817
TEF	0.817
ELF4	0.8171
RXRA	0.8172
E2F5	0.8174
ZNF394	0.8176
LIN54	0.8185
PATZ1	0.8188
MEF2C	0.8189
JRK	0.819
TIGD7	0.8192
THAP6	0.8194
NR2C1	0.8196
ZBTB3	0.8198
ELK3	0.8203
TCF7L1	0.8204
BNC2	0.8206
ZNF408	0.8209
ZNF749	0.8211
ZNF573	0.8217
AKAP8	0.8219
HMGA1	0.8222
KLF5	0.8227
CREB5	0.823
ZBTB7C	0.8231
E2F3	0.8233
ZNF77	0.8235
ZNF107	0.8238
ZNF10	0.8241
ZFPM2	0.8244
ZNF618	0.8246
NFYB	0.8249
ZBTB42	0.8253
ZNF669	0.8254
ZNF85	0.8255
ZNF773	0.8256
ZNF691	0.8257
ZKSCAN2	0.8257
ZNF486	0.8258
ZNF844	0.8261
ZNF684	0.8264
MAX	0.8264
ZNF628	0.8266
ZNF671	0.8267
MXD1	0.8269
ZNF223	0.8269
ZNF343	0.827
ZNF727	0.8272
ZNF630	0.8272
ZNF681	0.8276
ZNF267	0.828
ZNF135	0.8281
SKI	0.8282
ZNF543	0.8283
PRDM15	0.8283
TSHZ3	0.8285
HIC2	0.8288
MEIS2	0.829
ZNF585A	0.8291
ZNF564	0.8298
CEBPG	0.8298
TFDP1	0.8305
FIZ1	0.8311
FOXN2	0.8312
ARID3A	0.8313
ZNF714	0.8315
TBX19	0.8316
THAP7	0.8321
NFATC4	0.8323
ENSG00000267179	0.8323
ZNF81	0.8332
ZSCAN29	0.8335
ZNF665	0.8336
FOXP4	0.834
LBX2	0.834
NAIF1	0.835
ZFP30	0.8351
TEAD2	0.8356
ZFP82	0.8356
SMAD1	0.8357
ZNF300	0.836
SETDB2	0.8363
ZNF441	0.8367
OVOL2	0.8369
ZBTB14	0.837
ZFP28	0.8371
ZNF32	0.8375
ZNF358	0.838
EPAS1	0.8386
ZNF583	0.8387
MECOM	0.839
GATA6	0.8397
MSANTD1	0.8404
PHF1	0.8413
GRHL2	0.8413
ZNF184	0.8415
ZNF512B	0.8415
ZBED4	0.8417
PCGF2	0.8423
ZNF17	0.8424
ZNF888	0.8424
KLF7	0.8425
TTF1	0.8429
ZBTB7B	0.843
ZNF208	0.8434
NR4A3	0.8435
ZNF445	0.8438
PPARA	0.8441
ZNF777	0.8441
FLI1	0.8445
HSF1	0.8452
HSF2	0.8457
ZNF569	0.8457
HMG20B	0.8457
CEBPA	0.8462
TBP	0.8463
ZNF608	0.8467
PRDM10	0.8467
ZNF260	0.8468
ZNF771	0.8473
ZNF35	0.8478
ZFP91	0.8479
NR2F6	0.8491
ZNF613	0.8494
ZBED6	0.8495
ZNF239	0.8496
RARG	0.8496
ZNF92	0.85
CC2D1A	0.8503
FAM200B	0.8507
ZFP69	0.8513
ZNF333	0.8514
ATMIN	0.8515
AHDC1	0.8516
ZNF419	0.8522
POU5F2	0.853
ZXDB	0.8532
JRKL	0.8532
ZNF124	0.8535
ZNF101	0.8537
CASZ1	0.8542
PLAGL1	0.8543
ZNF584	0.8544
ZNF846	0.8546
KCNIP3	0.8547
MYC	0.8553
RBSN	0.8558
ZFP64	0.8561
ZNF667	0.8561
ATF6B	0.857
HOXB2	0.857
AKNA	0.8574
NR2F2	0.8575
ZBTB12	0.8575
RARA	0.8576
ESR2	0.8576
ZNF772	0.8578
GLI3	0.8579
ZNF436	0.8585
GLIS2	0.8585
ZNF852	0.8586
GLIS3	0.86
ZNF286A	0.8602
ZNF287	0.8603
ZNF696	0.8607
EBF4	0.8607
ZNF875	0.8608
ATF5	0.8609
MAF	0.8613
EHF	0.8613
MSANTD4	0.8617
ZNF175	0.862
HES4	0.8624
CLOCK	0.8627
ZNF487	0.8627
ZBTB46	0.8629
NFATC2	0.8635
ZNF519	0.8637
ZNF607	0.8637
ZFP41	0.8638
TET1	0.8639
HIC1	0.8643
FOSL1	0.8651
ZNF483	0.8654
ZNF562	0.8656
ZNF764	0.8665
ZNF518B	0.8666
DACH1	0.8667
TIGD1	0.8669
REXO4	0.8669
CSRNP2	0.8676
RORC	0.8678
FOXC1	0.8679
ETV3	0.8679
TBX6	0.868
ZNF84	0.8683
ZNF785	0.8686
ZNF780A	0.8686
HSF4	0.8686
ZNF551	0.8688
EBF1	0.8689
HOXA5	0.8691
TIGD2	0.8699
ZSCAN31	0.8712
THAP2	0.8713
ATF7	0.8715
ZNF610	0.8716
ZNF572	0.872
ZNF658	0.8726
ZFHX4	0.873
ZNF275	0.873
ZNF624	0.8731
SNAI1	0.8743
ZNF547	0.8744
MAFK	0.8747
ZBTB45	0.8748
ZNF540	0.875
ZNF45	0.8754
ZNF511	0.8755
ZNF737	0.876
ZNF296	0.8761
SMAD9	0.8763
TCF3	0.8767
ZNF181	0.8769
ZNF510	0.8769
ZNF318	0.8769
BACH2	0.8771
ZNF442	0.8773
PRDM16	0.8776
ZNF837	0.8789
ZSCAN23	0.8792
ZNF423	0.8792
SOX9	0.8794
ZNF334	0.8794
THAP3	0.8795
ZNF2	0.8797
ZNF680	0.8804
SATB1	0.8806
SNAI3	0.8813
FOXA1	0.8813
ZNF251	0.8814
PRDM1	0.8815
ZNF563	0.8818
ZNF229	0.8824
ZNF850	0.8826
ZNF616	0.8829
MAFB	0.8837
IRF9	0.884
BHLHE41	0.8841
ZNF385D	0.8841
EGR3	0.8843
RBAK	0.8844
NR1D1	0.8845
ZNF626	0.8851
ZNF766	0.8852
ZNF420	0.8853
ZNF404	0.8856
ZNF506	0.8857
ZNF530	0.8861
ZNF740	0.8861
ZNF367	0.8865
ZFP92	0.8865
ZNF496	0.8866
ZNF670	0.8872
AEBP1	0.8872
ZNF555	0.8874
NFE2L3	0.8876
BATF2	0.8882
ZNF559	0.8886
NR2F1	0.8887
IKZF1	0.8887
ZNF396	0.8888
MTF1	0.8893
ZNF79	0.8893
RARB	0.8898
ZNF200	0.8898
ZNF621	0.8898
ZNF346	0.89
FOXO4	0.8901
BRF2	0.8903
IKZF2	0.8904
TBX3	0.8908
ZNF814	0.891
ZNF416	0.8911
MYNN	0.8915
HIF3A	0.8916
ZNF212	0.8922
ZNF382	0.8928
HOXB3	0.8934
ZNF132	0.8936
ZNF836	0.894
ZNF202	0.8944
MITF	0.895
ZNF697	0.8954
ZNF311	0.8956
ZNF549	0.8961
ZNF514	0.8962
IRX5	0.8967
ZNF502	0.8968
ZNF418	0.8968
HLX	0.8975
TCF7	0.8976
IRX3	0.8989
ZNF860	0.8994
KLF15	0.8995
THAP1	0.8996
ZNF257	0.8998
HOXB4	0.9002
NPAS3	0.9004
ZNF69	0.9005
ZNF517	0.9009
ZNF26	0.9012
ZNF324B	0.9012
RUNX2	0.9017
HNF4G	0.9021
ARNT2	0.9022
ZNF599	0.9023
ZNF835	0.9024
ESRRG	0.9025
ZNF713	0.9028
ZNF582	0.9029
HNF4A	0.9029
ZNF843	0.903
PKNOX2	0.904
ZNF213	0.9047
ZNF724	0.905
ZNF30	0.9051
ZNF467	0.9065
SIX4	0.9065
PRRX1	0.9071
HEY2	0.9072
CENPA	0.9073
ZNF74	0.9076
ZFAT	0.9077
MTERF3	0.9078
NME2	0.9079
ETV4	0.908
TFAP2E	0.9081
GLI2	0.9083
HHEX	0.9085
ZFP37	0.9086
AR	0.9091
POU2F2	0.91
PPARG	0.9102
ZBTB33	0.9102
ZNF521	0.9104
MSANTD3	0.9105
SOX12	0.9108
ZNF345	0.911
PRDM5	0.9113
ZNF230	0.9116
ZNF473	0.9119
HOXD1	0.912
TBPL1	0.9121
HOXD8	0.9122
GRHL1	0.9123
PRRX2	0.9124
ZNF43	0.9125
IKZF3	0.9126
VDR	0.9136
SIX1	0.9137
ZNF689	0.9137
ZNF417	0.9137
ZNF660	0.9139
ETV7	0.9139
ELK1	0.9143
CREB3L1	0.9147
ARNTL2	0.9148
ZNF774	0.9148
TEAD4	0.915
TIGD5	0.9152
ZFY	0.9153
ZNF470	0.9155
HMGA2	0.9156
ZSCAN26	0.9157
ZNF454	0.916
PROX1	0.917
ZBTB18	0.9171
ZNF227	0.9172
THAP4	0.9172
NANOG	0.9174
ZNF614	0.9175
ZSCAN16	0.9178
MEIS3	0.918
ERG	0.9181
RUNX3	0.9182
STAT4	0.9191
ZNF574	0.9193
HLF	0.9194
ZNF354A	0.9194
ZNF165	0.9197
NR5A2	0.9197
ZBTB9	0.9199
BCL11A	0.9201
EGR2	0.9207
GATA5	0.9207
HOXB7	0.9214
IRF5	0.922
ATOH8	0.9221
ZNF676	0.9223
ZNF485	0.9224
CSRNP3	0.9228
DBP	0.9231
ZNF566	0.9234
HNF1A	0.9235
ETV5	0.9236
ZNF20	0.9238
ZNF23	0.924
ZNF627	0.9241
ZNF730	0.9241
ZGPAT	0.9245
ZNF280C	0.9246
ZNF440	0.9249
ZNF778	0.9251
BARX2	0.9255
ZNF841	0.9256
ZNF285	0.9258
ETV1	0.9259
ZNF415	0.9264
FOXM1	0.9265
ZNF575	0.9265
ZNF497	0.9265
ENSG00000264668	0.9266
ZNF480	0.9266
TIGD3	0.927
GLI1	0.9271
HESX1	0.9272
MSC	0.9272
ZNF571	0.9273
MYCL	0.9275
ZNF726	0.9275
HOXA10	0.9276
TBX2	0.928
ZNF600	0.9282
SNAI2	0.9285
PURG	0.9286
ZNF214	0.9288
ZNF653	0.9289
ZNF469	0.9289
PITX2	0.9289
SIX2	0.9296
ZNF578	0.9297
ZNF711	0.9301
MXD3	0.9303
PBX4	0.9303
POU3F1	0.9306
ZSCAN21	0.9308
MYRF	0.9308
ZNF432	0.9312
ZNF225	0.9314
ZFP57	0.9315
SP140	0.932
ZNF853	0.9324
DPF3	0.9327
HOXB5	0.9329
OSR2	0.9331
ZNF829	0.9331
ZNF775	0.9339
ZSCAN22	0.9342
PAX9	0.9343
DZIP1	0.9343
ZNF677	0.9346
ZNF414	0.9347
ZFHX2	0.9349
BCL11B	0.9349
CBX2	0.935
NANOGP8	0.935
TFCP2L1	0.9351
PHF19	0.9353
SOX7	0.9355
MEF2B	0.9357
GFI1	0.9358
ZNF90	0.9359
TCFL5	0.9362
ZNF273	0.9363
E2F7	0.9363
ZKSCAN4	0.9364
THYN1	0.9365
SPI1	0.937
DPF1	0.937
EBF3	0.9372
CXXC4	0.9374
ZNF596	0.938
MEOX2	0.938
SATB2	0.9382
TFEC	0.9382
HINFP	0.9386
ZNF385A	0.9389
HES7	0.9391
SCML4	0.9393
HES6	0.9393
HOXA6	0.9395
IRF7	0.9396
ZNF816	0.9398
ZKSCAN7	0.94
MKX	0.9403
MTERF2	0.9407
ZNF222	0.9408
ZNF788P	0.9413
POU5F1	0.9414
ISX	0.9415
OVOL1	0.9415
SOX2	0.9417
HNF1B	0.9418
PGR	0.942
SALL4	0.9421
ESR1	0.9421
HEY1	0.9424
NHLH1	0.9425
SP6	0.9426
ZNF425	0.9428
IRF6	0.9429
HOXC6	0.9432
ZNF544	0.9444
ZNF98	0.9445
TFAP2C	0.945
GATA4	0.9452
MYB	0.9454
ZNF433	0.9455
ZBTB39	0.9456
GATA3	0.9461
FOXC2	0.9462
ZNF546	0.9462
MYRFL	0.9463
ENSG00000233757	0.9464
IRF4	0.9465
FOXL1	0.9469
TWIST2	0.9469
IRX2	0.947
HES5	0.9471
ZNF492	0.9471
EMX2	0.9473
MLXIPL	0.9477
ZNF19	0.9477
TWIST1	0.9478
BATF3	0.9478
HOXA2	0.9478
SALL2	0.9478
THAP10	0.9479
ZNF831	0.9479
IRF8	0.9485
MYT1	0.9486
HEYL	0.9486
ONECUT2	0.9488
RORB	0.9488
ZNF883	0.9489
ZNF709	0.9489
FOXA2	0.949
LYL1	0.9491
PITX3	0.9499
MSX1	0.95
SOX15	0.9502
MYBL1	0.9505
FOXQ1	0.9507
GATA2	0.951
OTX1	0.951
HOXB6	0.9513
PRDM6	0.9513
EBF2	0.9515
ZNF385B	0.9516
ZSCAN1	0.9518
POU5F1B	0.9518
ZNF879	0.9521
TBX15	0.9522
BATF	0.9527
LEF1	0.9528
CDX2	0.9529
ISL2	0.953
SP5	0.953
ZNF804A	0.9531
FOXA3	0.9531
ZNF391	0.9534
TBX18	0.9534
HOXA9	0.9535
DMRTA1	0.9536
SOX17	0.9539
CDX1	0.9542
ZNF471	0.9542
OSR1	0.9544
ZNF792	0.9546
MYBL2	0.9547
ZNF695	0.9547
ZIC1	0.9549
LMX1B	0.9549
PAX6	0.955
BORCS8-MEF2B	0.9551
E2F1	0.9552
THAP8	0.9557
NKX3-1	0.9559
TCF21	0.9563
ZNF215	0.9568
ZNF57	0.9569
OLIG1	0.957
IRX1	0.9571
ZNF728	0.9573
HOXA4	0.9573
TFAP2A	0.9573
ZNF878	0.9574
MYT1L	0.9574
ZNF365	0.9575
E2F2	0.9575
HOXA13	0.9576
OVOL3	0.9576
MNX1	0.9577
GLIS1	0.9577
SOX18	0.9577
TP63	0.9578
DMRT3	0.9579
PDX1	0.9582
ZFP2	0.9583
ZNF256	0.9583
MYCN	0.9586
ZNF781	0.9588
ZNF157	0.9591
ZGLP1	0.9591
IRX6	0.9591
ZNF99	0.9594
TLX1	0.9595
ZFP69B	0.96
ZNF606	0.9602
CPEB1	0.9605
HOXA3	0.9607
SRCAP	0.9608
PITX1	0.9609
LHX4	0.961
NEUROD1	0.9613
DLX4	0.9613
ZNF366	0.9615
NPAS1	0.9617
MAFA	0.9622
ST18	0.9623
ASCL2	0.9623
ZNF556	0.9626
ZNF112	0.9626
CEBPE	0.9627
TBX1	0.9628
ZNF80	0.9628
NR1I2	0.963
YY2	0.963
NR1H4	0.9633
ZNF799	0.9633
ZBTB22	0.9636
EGR4	0.9636
ZNF488	0.9637
ZIM2	0.9638
BCL6B	0.964
ZNF114	0.9641
ZNF646	0.9644
ZNF93	0.9647
VENTX	0.9649
BHLHE22	0.9652
ZNF221	0.9655
SPDEF	0.9655
ZNF705EP	0.9655
ISL1	0.9655
FOXS1	0.9657
GSC	0.9658
PAX8	0.9663
ZNF620	0.9663
WT1	0.9663
HOXC9	0.9663
LIN28A	0.9665
ZNF536	0.9665
MESP2	0.9668
GRHL3	0.9668
SHOX2	0.967
MESP1	0.967
SOX10	0.967
FOXD2	0.9671
SP7	0.9672
FOXF1	0.9673
HOXA7	0.9673
DACH2	0.9674
DLX1	0.9674
HAND2	0.9675
HES2	0.9677
ZMAT4	0.9683
MSX2	0.9685
ELF5	0.9685
RAG1	0.9685
HOXD10	0.9686
TIGD4	0.9688
RFX6	0.9692
ZNF385C	0.9693
MEOX1	0.9695
RXRG	0.9696
FOXF2	0.9697
ZNF341	0.9697
HOXC4	0.9697
FOXI3	0.9704
SIM2	0.9706
ZIC4	0.9709
ZSCAN4	0.9712
PEG3	0.9716
SOX8	0.9716
HOXA11	0.9717
ETV2	0.9717
CREB3L3	0.9718
E2F8	0.9719
ZNF750	0.972
ZNF587B	0.9723
PRDM8	0.9726
LIN28B	0.9727
POU6F2	0.9727
ARID3C	0.9727
ZNF280A	0.9728
TP73	0.9728
TBX5	0.9729
FOXD1	0.9732
ALX4	0.9734
BNC1	0.9737
PHOX2A	0.9737
TFAP2B	0.9739
INSM1	0.9739
CCDC169-SOHLH2	0.974
ZNF804B	0.974
SALL1	0.9741
TCF23	0.9743
SCX	0.9743
CENPS	0.9745
HOXC8	0.9745
TERB1	0.9745
ZNF560	0.9747
DLX2	0.9747
LTF	0.9748
ZNF534	0.9749
HOXA1	0.9749
BSX	0.9751
HOXB8	0.9753
ZNF541	0.9754
ZBED9	0.9755
ZNF182	0.9757
TCF24	0.976
EN1	0.9761
TCF15	0.9762
VAX2	0.9762
ZNF233	0.9762
POU2AF1	0.9764
GBX1	0.9765
HSF5	0.9766
RHOXF2	0.9768
PROP1	0.9768
NKX2-8	0.977
ZNF550	0.977
PAX2	0.9773
HOXD4	0.9773
NRL	0.9774
NANOGNB	0.9774
FOXD4L6	0.9775
GCM2	0.9775
ZNF491	0.9776
DMBX1	0.9779
SOX1	0.978
ZBTB32	0.9781
ETV3L	0.9782
ZNF648	0.9783
CUX2	0.9783
HOXD3	0.9783
POU3F3	0.9784
ESRRB	0.9784
EN2	0.9784
DLX3	0.9786
LHX6	0.9786
FOXD4	0.9789
FOXN4	0.9789
NFE2	0.979
HOXB13	0.979
HOXC10	0.9792
FOXE1	0.9793
RFX8	0.9794
FOXN1	0.9794
ZNF474	0.9794
ARX	0.9795
SPIB	0.9795
LHX2	0.9797
ASCL5	0.9797
NR1I3	0.9798
ZNF732	0.9798
PROX2	0.9801
HOXC5	0.9802
MYF6	0.9803
GFI1B	0.9806
ZNF280B	0.9806
TPRX1	0.9806
NPAS4	0.9808
TBX10	0.9809
ZNF154	0.9809
OTP	0.981
TBX21	0.981
ALX3	0.9811
TAL1	0.9811
ONECUT3	0.9815
HOXD11	0.9816
SPIC	0.9819
DBX2	0.9821
NR0B1	0.9821
RFX4	0.9822
NR2E1	0.9823
ZNF501	0.9825
FOXD4L5	0.9825
ZBED2	0.9828
DLX5	0.9829
FOXD4L1	0.9829
POU1F1	0.983
FOXB1	0.9831
DBX1	0.9833
ONECUT1	0.9834
SP8	0.9834
POU2F3	0.9835
SOX21	0.9836
NKX2-2	0.9836
ATF7-NPFF	0.9836
PRDM9	0.9837
IRX4	0.9838
SOX30	0.9839
GCM1	0.9839
BHLHA15	0.9839
ARGFX	0.9841
DMRTC2	0.9841
NR5A1	0.9841
NKX6-1	0.9843
NKX2-1	0.9845
TBPL2	0.9846
EOMES	0.9846
SIM1	0.9847
BHLHA9	0.9849
NHLH2	0.985
TBR1	0.9851
NKX2-3	0.9852
POU3F2	0.9853
NFE4	0.9853
HOXB9	0.9858
FOXE3	0.9859
FOXD3	0.9861
DUX4	0.9862
INSM2	0.9863
YBX2	0.9863
FOXO6	0.9863
FOXJ1	0.9864
OLIG2	0.9864
SKOR2	0.9865
AIRE	0.9865
PRDM14	0.9866
CCDC17	0.9867
PAX1	0.9868
DUXA	0.9868
GATA1	0.9868
ZNF286B	0.9868
PAX3	0.9868
SALL3	0.9869
ALX1	0.987
FOXD4L3	0.987
SOX11	0.9871
SIX3	0.9873
BARHL1	0.9874
ZNF735	0.9874
ZNF679	0.9876
FOXG1	0.9876
KLF14	0.9876
NEUROD2	0.9876
TBX4	0.9877
ZNF716	0.9878
OTX2	0.9879
ZFP42	0.9879
DMRT1	0.9879
BARHL2	0.9879
SCRT2	0.9879
NOTO	0.988
DMRT2	0.988
KLF17	0.9881
ZNF705G	0.9882
HSFX1	0.9883
ZIC3	0.9883
DMRTA2	0.9883
MSGN1	0.9888
CRX	0.9888
HSFY2	0.9888
NKX1-2	0.9888
TBX22	0.989
SKOR1	0.989
MYOG	0.9891
FOXL2	0.9892
ZNF479	0.9893
TLX2	0.9893
SIX6	0.9893
HOXB1	0.9894
PRDM12	0.9894
HOXD13	0.9895
FEZF1	0.9896
SCRT1	0.9897
HMX2	0.9897
ATOH7	0.9898
PAX4	0.9899
MYOD1	0.9899
HMX3	0.9899
DRGX	0.9902
POU4F3	0.9902
RAX2	0.9903
FOXH1	0.9904
ZNF705D	0.9904
POU4F1	0.9905
HSFY1	0.9907
SOX3	0.9908
PHOX2B	0.9908
HMX1	0.9909
FOXR2	0.991
FEV	0.9912
ASCL4	0.9912
ZIM3	0.9912
NR2E3	0.9913
ZNF177	0.9914
DMRTB1	0.9914
ZNF729	0.9915
HSFX2	0.9918
ZNF443	0.9918
RHOXF1	0.9919
LMX1A	0.992
ZNF705A	0.9921
VSX2	0.9922
ZIC2	0.9922
GBX2	0.9923
HOXD9	0.9923
ZSCAN5B	0.9923
PAX5	0.9924
NKX2-6	0.9924
TLX3	0.9925
ATOH1	0.9928
FOXI2	0.9928
ZIC5	0.9929
SEBOX	0.9929
EVX1	0.993
HOXC11	0.993
PAX7	0.9931
SP9	0.9931
TAL2	0.9931
ZBTB8B	0.9932
LHX9	0.9933
EVX2	0.9935
NKX2-4	0.9935
PRDM13	0.9935
ZNF705B	0.9935
PTF1A	0.9936
UNCX	0.994
DLX6	0.994
ASCL1	0.994
HAND1	0.9941
NKX2-5	0.9941
CDX4	0.9942
NKX6-2	0.9943
LHX1	0.9944
KLF1	0.9944
RAX	0.9945
FOXI1	0.9945
ASCL3	0.9945
GSC2	0.9945
CTCFL	0.9945
SOX14	0.9945
TFDP3	0.9945
TBX20	0.9946
TBXT	0.9946
LBX1	0.9949
BHLHE23	0.9949
NKX3-2	0.9949
TGIF2LY	0.9949
ANHX	0.995
BARX1	0.9952
TFAP2D	0.9952
NEUROG2	0.9953
CBLL2	0.9953
NEUROG3	0.9954
POU3F4	0.9954
AHRR	0.9955
SOHLH1	0.9957
ZSCAN10	0.9958
RBPJL	0.996
LHX3	0.9961
MIXL1	0.9962
NKX6-3	0.9963
SRY	0.9964
HOXC13	0.9965
MYF5	0.9965
GSX1	0.9966
ZNF683	0.9969
ZSCAN5C	0.9969
TGIF2LX	0.997
EMX1	0.997
POU4F2	0.997
CPXCR1	0.9971
OLIG3	0.9971
FOXB2	0.9972
DPRX	0.9972
VAX1	0.9974
HELT	0.9974
NEUROD6	0.9975
ESX1	0.9975
LEUTX	0.9976
ZNF625	0.9978
RHOXF2B	0.9978
NOBOX	0.9979
FEZF2	0.998
FOXP3	0.998
SPZ1	0.9981
VSX1	0.9983
SOHLH2	0.9983
FERD3L	0.9986
LHX5	0.9987
HOXD12	0.9988
HES3	0.999
NEUROD4	0.999
FAM170A	0.9991
FOXR1	0.9991
NKX1-1	0.9991
LHX8	0.9992
HOXC12	0.9995
NEUROG1	0.9996
GSX2	0.9996
FIGLA	0.9997
FOXD4L4	0.9999
