## Supplementary material for "Tabula Sapiens reveals transcription factor expression, senescence effects, and sex-specific features in cell types from 28 human organs and tissues": Supp. Table 5

### Sheet: TS_senescence_genes_by_celltype
Cell types	Senescence-associated genes (SAGs)
lymphocyte of b lineage	'FKBP2', 'TMED2', 'ITM2C', 'TMED9', 'HIPK2', 'HSP90B1', 'DUSP5', 'PPIB', 'ATXN1', 'SSR4', 'SPCS3', 'CD63', 'ARSA', 'TMEM258', 'TXNDC11', 'SRGN', 'SEC61B', 'RAPGEF1', 'TXNDC5', 'TMEM238', 'IGHA1', 'LMAN1', 'FNDC3A', 'KRTCAP2', 'MIR4435-2HG', 'NEAT1', 'RPN2', 'RABAC1', 'TNFRSF17', 'BCL2L11', 'ZBTB38', 'SSR3', 'SPATS2', 'KDELR1', 'FNDC3B', 'CDKN2A', 'HDLBP', 'SEC11C', 'ANKRD28', 'VIM', 'CLIC4', 'GLC…
myeloid leukocyte	'WDFY3', 'NCEH1', 'HTRA1', 'UST', 'IL18', 'CEPT1', 'ITPR2', 'SPATS2L', 'ARL4C', 'STIM1', 'AKIRIN2', 'PTPRJ', 'STIM2', 'TCF7L2', 'SCMH1', 'ATP1B1', 'AP2A2', 'MERTK', 'DLEU1', 'ADGRE5', 'ITGA9', 'SEL1L3', 'LGALS8', 'FNBP1', 'GNG2', 'MVB12B', 'SNTB1', 'RGS1', 'KLF12', 'HERC1', 'PTK2', 'WWP1', 'EPB41L2', 'FRMD4B', 'PCCA', 'MYO9A', 'CMKLR1', 'TXNDC16', 'KCNMA1', 'TCF4', 'CDKN2A', 'DIP2B', 'PPP1R12B', …
t cell	'GZMA', 'AOAH', 'ATXN1', 'LYST', 'PYHIN1', 'IL32', 'RAPGEF1', 'PPP1R16B', 'SFMBT2', 'CCL5', 'PARP8', 'NKG7', 'NIBAN1', 'TOX', 'RABGAP1L', 'ARL15', 'PRDM1', 'CDKN2A', 'CTSC'
fibroblast	'CDKN2A', 'ZMAT3'
innate lymphoid cell	'CDKN2A'
cardiac endothelial cell	'CDKN2A'
contractile cell	'COL1A1', 'ANKRD44', 'S100A10', 'IGFBP2', 'INHBA', 'ARHGAP28', 'ART4', 'FBLN1', 'ITGA11', 'ITGA10', 'AHR', 'ISLR', 'TNFRSF11B', 'CDH13', 'SPRY1', 'ALCAM', 'CRLF1', 'TRPA1', 'FN1', 'COL8A1', 'F2R', 'S100A13', 'TMEM204', 'C1R', 'ITGBL1', 'LAMC3', 'AEBP1', 'HSD17B2', 'TIMP2', 'MGST1', 'HLA-A', 'EFEMP1', 'ZMAT3', 'AQP1', 'UACA', 'VCAN', 'DCN', 'CDH11', 'HLA-E', 'PTGIS', 'NR2F1', 'BGN', 'LMO7', 'NRG1'…
transitional epithelial cell	'CDKN2B', 'CDKN2A'
granulocyte	'CDKN2A'
glial cell	'CDKN2A'
intestinal epithelial cell	'FTL', 'ALDOB', 'ITM2C', 'PKIB', 'NAALADL1', 'ALDH2', 'PPCS', 'ELOVL7', 'PDE3A', 'COX6A1', 'FABP6', 'C4orf3', 'SI', 'SMPDL3A', 'XPNPEP2', 'HLA-DRA', 'PID1', 'NEDD4', 'ACE', 'KHK', 'NAAA', 'STYK1', 'FUCA1', 'CNDP2', 'MEP1A', 'MAOA', 'IL32', 'MATN2', 'ABCG2', 'ATP1A1', 'NDUFB4', 'DHRS7', 'OSBPL8', 'GUCA2A', 'TMEM176B', 'MPC2', 'CST3', 'TMEM59', 'PMP22', 'PLB1', 'PRKG1', 'FAM151A', 'C15orf48', 'SRI'…
hepatocyte	'SLCO1B3-SLCO1B7', 'CAMK1D', 'CDKN2A', 'GRK3'
ciliated epithelial cell	'PSMD13', 'DNPH1', 'SELENOW', 'FDXR', 'TMBIM6', 'HNRNPK', 'CD24', 'RAN', 'PERP', 'CMPK1', 'BTF3', 'HLA-E', 'MMADHC', 'SERBP1', 'IGFBP7', 'H1-10', 'B2M', 'PLEKHA3', 'ATP6V1F', 'CFL1', 'REX1BD', 'JTB', 'VDAC1', 'LMAN2', 'EMC6', 'IFI27L2', 'SELENOH', 'KPNB1', 'CHURC1', 'ATP6V0E1', 'RPL23', 'HIGD2A', 'COX8A', 'RAC1', 'ARL2', 'TMEM59', 'PGLS', 'TSPAN1', 'ADH5', 'SNRPC', 'LSM4', 'BRK1', 'OCEL1', 'MAP1A…
endothelial cell	'CDKN2A'
epithelial cell of lung	'CDKN2A'
stem cell	'ROBO1', 'MECOM', 'ATP8B1', 'ARFGEF3', 'CDKN2A', 'NEBL', 'RAB11FIP1', 'PDE4D', 'STK39', 'ABHD2'
endo-epithelial cell	'TMSB4X', 'CDKN2A'
duct epithelial cell	'MRPL27', 'DTNA', 'COX6C', 'S100A10', 'TUBA1C', 'AP2S1', 'MARCKS', 'TAGLN2', 'SRP19', 'COX5A', 'HSPA8', 'IL32', 'ITGB8', 'RAB11FIP1', 'BSG', 'CYCS', 'UBE2N', 'PPP1R14B', 'PIWIL4', 'ADAM9', 'SOX4', 'GPRC5A', 'DAPP1', 'CDKN2A', 'MACC1', 'UFD1', 'TM4SF1', 'LTBP1', 'MAP4K4', 'CCDC124', 'NDUFA9', 'MMP7', 'SNX10'
epithelial cell	'SDC4', 'TMPRSS11D', 'HES4', 'SPINT1', 'CXCL5', 'HEBP2', 'KRT7', 'S100A16', 'SEZ6L2', 'SMIM22', 'C3', 'PCDH1', 'IL32', 'CXCL17', 'SLC7A5', 'LCN2', 'SLC25A24', 'MAP1B', 'STT3A', 'CST3', 'SERPINB13', 'LINC02306', 'CD14', 'C4orf48', 'TTC9', 'ARFGEF3', 'SMARCD2', 'TXN', 'GLRX', 'LIMCH1', 'AZGP1', 'BMP3', 'CD74', 'INHBB', 'S100A11', 'NECTIN4', 'CXCL1', 'TMSB10', 'CCL28', 'CDKN2B', 'VAMP8', 'KLK6', 'RA…
glandular epithelial cell	'PPIA', 'IK', 'MRPL27', 'PXN', 'SUMO1', 'NUDT3', 'SDF2', 'PHPT1', 'PPP1R2', 'UBE2A', 'RSF1', 'DNTTIP2', 'COX6B1', 'DALRD3', 'PCMT1', 'ADAM10', 'GARS1-DT', 'CNDP2', 'PTPRA', 'APLP1', 'SNAPC3', 'STMN1', 'H3-3B', 'PNKP', 'PSMB6', 'TIMM10', 'SH3BGRL3', 'NEURL3', 'TMX4', 'COX7C', 'VPS26B', 'ARHGAP35', 'SPATS2', 'ILVBL', 'DDRGK1', 'PSPC1', 'POMGNT1', 'PPP1R21', 'S100A13', 'CSTF3', 'SPR', 'KRT19', 'ASAH…
stratified epithelial cell	'CDKN2B', 'TJP1', 'CDKN2A', 'CLDN1', 'NEDD4L', 'TGFA', 'USP6NL'
conjunctival epithelial cell	'PLAUR', 'SPINT1', 'SFN', 'C1orf116', 'CTNND1', 'LRRFIP2', 'KRT4', 'LCN2', 'MUC16', 'RNF149', 'TCEA3', 'OCLN', 'CSTB', 'DEFB1', 'APOBEC3A', 'ZNF385A', 'ASAH1', 'KRT19', 'ROMO1', 'IRF2BP2', 'CD9', 'UPK1B', 'GALNT3', 'CDKN2B', 'LINC00571', 'ERICH5', 'RALGDS', 'COBLL1', 'RCOR1', 'SDC1', 'TSPAN14', 'RAC1', 'CAP1', 'LRRC8A', 'BCAS1', 'PRKCD', 'TSPAN13', 'CLINT1', 'FRMD8', 'KCNK6', 'CD82', 'RHOV', 'TMB…
ecto-epithelial cell	'ACTB', 'DENND1B', 'PLAUR', 'MICAL2', 'GDA', 'GJB4', 'GADD45A', 'C1orf116', 'PTGS2', 'SERPINB1', 'CXCL17', 'RAB6B', 'SULT2B1', 'COX7A1', 'MUC16', 'IL1RN', 'SLC20A1', 'C4orf19', 'SERPINB2', 'HBEGF', 'DAPP1', 'SLC9A1', 'MAPK10', 'YOD1', 'APOBEC3A', 'BLNK', 'TNNT3', 'SDCBP2', 'GLRX', 'CNGA1', 'SCEL', 'LGALSL', 'ZFAND6', 'GRAMD2B', 'GRHL1', 'NECTIN4', 'RHOD', 'KRT3', 'CDKN2B', 'RELL1', 'PMAIP1', 'RAB…
meso-epithelial cell	'CDKN2A'
stromal cell	'THBS1', 'SERINC5', 'COL1A1', 'SPARC', 'OLFML3', 'COL1A2', 'IGFBP7', 'CDKN2A', 'ITM2C', 'PHPT1', 'IGFBP2', 'GAS6', 'MT2A'
adventitial cell	'CDKN2A'
connective tissue cell	'CDKN2A'
secretory cell	'CDKN2A'
