## Supplementary material for "Tabula Sapiens reveals transcription factor expression, senescence effects, and sex-specific features in cell types from 28 human organs and tissues": Supp. Table 7

### Sheet: Metadata_to_question_map
Manual Metadata Column	Question	Mode
Age	What is the age?	Data Retriever
Sex	What is the sex?	Data Retriever
Ethnicity	What is the ethnicity?	Data Retriever
Race	What is the race?	Data Retriever
BMI (kg/m2)	What is the BMI (kg/m2)?	Data Retriever
Downtime (min)	What is the downtime (min)?	Data Retriever
Cause of Death	What is the cause of death?	Data Retriever
Tobacco ( > 20 pack-years)	Has the individual used tobacco (>20 pack-years)?	Data Retriever
Alcohol	Does the individual consume alcohol?	Data Retriever
IV Drug abuse	Has the individual used IV drugs?	Data Retriever
Diabetes	Does the individual have diabetes?	Data Retriever
Cancer	Does the individual have cancer?	Data Retriever
Hypertension	Does the individual have hypertension?	Data Retriever
Coronary Artery Disease	Does the individual have coronary artery disease?	Data Retriever
Other noted conditions	List up to 5 noted conditions?	Chart Review

### Sheet: Manually_Curated_metadata
	Age	Sex	Ethnicity	Race	BMI (kg/m2)	Downtime (min)	Cause of Death	Tobacco ( > 20 pack-years)	Alcohol	IV Drug abuse	Diabetes	Cancer	Hypertension	Coronary Artery Disease	Other noted conditions
Donor 01	59	F	White	Not specified	23.3	0	Cerebrovascular stroke	Y	Y	N	N	N	Y	N	Hyperlipidemia, bipolar/depression
Donor 02	61	F	Black	Not specified	45.1	30	Anoxia	N	Y	N	Y	N	Y	Y	Deep vein thrombosis, depression, recent flu like symptoms (days/weeks)
Donor 03	57	F	White	Not specified	23.4	40	Anoxia	N	N	N	N	N	N	N	Mitral regurgitation, osteopenia, venous thromboembolic disease
Donor 04	38	F	Black	Not specified	31.7	4	Cerebrovascular stroke	N	N	N	N	N	Y	N	Lupus, pulmonary hypertension, bipolar
Donor 05	40	F	White	Not specified	40	0	Anoxia	Y	Y	Y	N	N	N	N	None
Donor 06	67	M	White	Not specified	28.8	NP	Cardiac arrest (primary), anoxia	NP	NP	NP	N	N	N	N	NP
Donor 07	69	F	White	European	28.6	75	Anoxic brain injury, cardiopulmonar arrest	N	NP	N	Y	N	Y	N	Schizoprehnia, seizure disorder
Donor 08	56	M	Hispanic	Mexican	36.4	45	Respiratory failure (primary), cardiac arrest	N	NP	N	N	N	N	N	Asthma-persistent
Donor 10	33	M	Hispanic	Not specified	31.7	45	Anoxia	Y	N	Y	N	N	N	N	None
Donor 11	42	M	Asian	Not specified	35.5	11	Cardiac arrest (primary), anoxia	N	Y	N	N	N	N	N	None
Donor 12	74	M	Hispanic	Not specified	24.1	0	Cerebrovascular stroke	N	N	N	Y	N	Y	N	Atrial fibrillation, Asplenia
Donor 13	22	M	Hispanic	Not specified	22.9	5	Head trauma	N	N	Y	N	N	N	N	Ezcema (chronic)
Donor 14	59	M	White	Not specified	18.4	51	Anoxia	Y	Y	N	N	N	Y	Y	Hypercholesterolemia, chronic lung disease
Donor 15	46	M	Hispanic	Not specified	28.6	0	Head trauma	N	Y	N	N	N	N	N	None
Donor 17	60	M	White	Not specified	29.6	0	Pneumonia -ARDS	N	N	N	N	N	Y	N	Progressive neuromuscular disorder -not specified
Donor 19	36	F	Asian	Asian Indian	27.9	0	Head trauma - gunshot wound	N	N	N	N	N	N	N	None
Donor 21	45	F	Asian	Filipino	35.4	0	Cerebrovascular stroke - ruptured aneurysm	N	N	N	N	N	N	N	Giant right middle cerebral artery aneurysm
Donor 25	60	M	Asian	Filipino	29.2	25	Anoxia, spontaneous cardiac arrest	N	Y	N	N	N	Y	N	history of aortic dissection
Donor 26	37	F	White	Not specified	13.9	0	Intracranial hemorrhage, Intraparenchymal hemorrhage	N	N	N	N	N	Y	N	End stage renal disease on dialysis
Donor 27	56	F	Hispanic/Latino	Not specifed	24.9	0	Intracranial hemorrahge, stroke	N	N	Y	N	N	Y	N	None
Donor 28	55	F	White	Not specifed	35.3	0	Cerebrovascular stroke	N	N	N	N	N	N	N	Hyperthyroidism
Donor 30	26	F	Hispanic/Latino	Not specifed	30.2	0	Head trauma	N	N	N	N	N	N	N	None
NP = not provided

### Sheet: ChatTS_metadata
	donor_id	Age	Sex	Ethnicity	Race	BMI	Downtime (min)	Cause of Death	Tobacco Use (Pack-Years)	Alcohol Consumption	IV Drug Use	Diabetes Status	Cancer Status	Hypertension Status	Coronary Artery Disease	Noted Conditions	Noted Conditions (short)
1	tsp1	59	Female	White	White	23.256	0	Stroke	Yes	Yes	NO	NO	NO	YES	NO	The donor's noted conditions include: 1. **Hypertension (HTN):** Yes, the donor has a history of hypertension for 0-5 years and was non-compliant with the treatment. 2. **Cerebrovascular Accident (CVA)/Stroke:** Yes, the cause of death is indicated as cerebrovascular/stroke, with an intracranial hemorrhage as the mechanism of injury. The donor had strokes in the past as well. 3. **Increased Risk …	Hypertension, Cerebrovascular Accident/Stroke, Increased Risk for Certain Infections, Heavy Alcohol Use, History of Depression and Bipolar Disorder.
2	tsp2	61	Female	Unknown	Black	45.131	30	Anoxia	No	YES	NO	YES	NO	YES	YES	1. **Diabetes Mellitus Type 2 (DMT2):** Yes, the donor has a history of diabetes for 6-10 years and is on metformin (1000 mg). 2. **Hypertension (HTN):** Yes, the donor has a history of hypertension for over 10 years and is on medications including HCTZ (25 mg), Fosinopril (20 mg), Atenolol (100 mg), and Clonidine (0.2 mg). 3. **Hyperlipidemia (HLD):** Yes, diagnosed in 2009 and on Simvastatin (4…	Diabetes Mellitus Type 2 (DMT2), Hypertension (HTN), Hyperlipidemia (HLD), Obstructive Sleep Apnea (OSA), Cardiomegaly
3	tsp3	57	Female	White	White	23.438	40	Anoxia	NO	Yes	NO	No	No	NO	NO	The donor's noted conditions include: 1. **Mitral Valve Regurgitation**: The donor has a history of severe mitral valve regurgitation, as identified through echocardiography and cardiac catheterization, which also showed hemodynamics consistent with cardiogenic shock and biventricular pressure overload. 2. **Biventricular Pressure Overload and Severe Cardiogenic Shock**: The donor experienced sev…	Mitral Valve Regurgitation, Biventricular Pressure Overload and Severe Cardiogenic Shock, Osteopenia and Venous Thromboembolic Disease, Pleural Effusions and Bibasilar Atelectasis, Rib Fractures
4	tsp4	38	FEMALE	Unknown	Unknown	31.7	4	Stroke	NO	YES	NO	NO	NO	YES	NO	The donor's noted conditions up to five are: 1. **Systemic Lupus Erythematosus (SLE)** - Supporting information: "SLE dx 15 yrs ago, no known treatment." 2. **Hypertension (HTN)** - Supporting information: "History of hypertension: YES, >10 YEARS." 3. **Methamphetamine Use** - Supporting information: "Smoked meth 1x/wk x20 yrs, no needles used. Tox positive for methamphetamines." 4. **Iron Defici…	Systemic Lupus Erythematosus, Hypertension, Methamphetamine Use, Iron Deficiency Anemia, Cerebrovascular Accident (Stroke)
5	tsp5	40	Female	White	White	22.593	Unknown	Anoxia	Yes	Yes	YES	NO	NO	NO	NO	1. **Anoxia**: The donor's cause of death was noted as "ANOXIA," indicating a lack of oxygen to the brain, which likely resulted from a drug overdose as suggested by the "Mechanism of injury: DRUG INTOXICATION." 2. **Drug Use**: The donor met criteria for PHS Increased Risk due to recent drug use. She had a history of intravenous drug use, as well as cocaine and methamphetamine abuse, and tested …	1. Anoxia 2. Drug Use 3. Pulmonary Complications 4. Recurrent Infections 5. Neurological Injury
6	tsp6	67	Male	White	White	28.847	Unknown	ANOXIA	UNKNOWN	UNKNOWN	UNKNOWN	NO	NO	NO	NO	1. **Substance Abuse and Cocaine Use**: The donor has a history of substance abuse and tested positive for cocaine. - Supporting Information: Medical history mentions a history of substance abuse, including cocaine use. The toxicology screen confirms cocaine-positive results. 2. **Severe Hypoxic Ischemic Encephalopathy**: The donor suffered significant brain injury due to lack of oxygen, resultin…	Substance Abuse and Cocaine Use, Severe Hypoxic Ischemic Encephalopathy, Pancreatitis, Aspiration Pneumonia, Homelessness
7	tsp7	69	Female	White	White	27.805	75	Anoxia	NO	NO	NO	Yes	NO	YES	NO	The donor's noted conditions include: 1. **Anoxic Brain Injury**: The donor suffered a cardiopulmonary arrest likely due to an aspiration event, which led to an anoxic brain injury, as indicated by the admission course comments and CT findings showing global hypoxic-ischemic injury. 2. **Hypertension**: The donor has a reported history of hypertension for 6-10 years, as stated in the medical and …	Anoxic Brain Injury, Hypertension, Diabetes Mellitus, Schizophrenia with Catatonia, Seizure Disorder
8	tsp8	56	MALE	Hispanic/Latino	Mexican	36.383	45	Respiratory	NO	Yes	NO	NO	NO	NO	NO	The donor's noted conditions are as follows: 1. **Obesity**: - BMI is reported at 36.383 kg/m¬≤, which falls in the category of obesity. 2. **Bronchial Asthma**: - History of bronchial asthma mentioned. 3. **Hyperlipidemia**: - The donor has a history of hyperlipidemia and was taking Atorvastatin. 4. **Diffuse cerebral and cerebellar edema**: - CT/MRI findings indicate "diffuse cerebral and cereb…	Obesity, Bronchial Asthma, Hyperlipidemia, Diffuse cerebral and cerebellar edema, Sputum Gram Stain Positive for Few Gram Positive Cocci
9	tsp10	33	MALE	Unknown	Unknown	31.673	45	Anoxia	No	YES	YES	NO	NO	No	No	1. **Substance Abuse and IV Drug Use**: The donor has a history of substance abuse, specifically heroin use for 6-7 years and daily THC use for 6-7 years. There is also a positive test result for amphetamines and opiates. 2. **Anoxic Brain Injury**: The CT/MRI findings show diffuse anoxic brain injury with consistent diffuse cerebral edema and loss of gray-white matter junction throughout the bil…	Substance Abuse and IV Drug Use, Anoxic Brain Injury, Pneumonia, Diffuse Cerebral Edema, Positive Serology for Infectious Diseases
10	tsp11	42	Male	Asian	Asian	35.482	11	Anoxia	NO	YES	NO	NO	NO	NO	Yes	1. **Anoxic Brain Injury**: The donor suffered diffuse cerebral edema with tonsillar herniation and loss of grey-white matter differentiation, indicating severe anoxic brain injury following cardiac arrest. 2. **Hepatic Steatosis**: The liver biopsy and imaging findings indicate 70% large droplet macrovesicular steatosis and 20% small droplet macrovesicular steatosis, consistent with fatty liver …	Anoxic Brain Injury, Hepatic Steatosis, Pulmonary Edema and Atelectasis, Cardiac Arrest, Coronary Artery Disease
11	tsp12	74	MALE	Unknown	Unknown	24.058	NO	Stroke	NO	Yes	NO	Yes	NO	YES	NO	The donor's noted conditions are as follows: 1. **Atrial Fibrillation (A-fib)**: The donor has a history of A-fib, diagnosed 18 months ago and treated with blood thinner medication (Pradaxa). 2. **Chronic Kidney Disease (CKD)**: The donor has a history of CKD stage 3. 3. **Hypertension (HTN)**: The donor has a history of hypertension for more than 10 years, treated with Lisinopril. 4. **Diabetes*…	Atrial Fibrillation (A-fib), Chronic Kidney Disease (CKD), Hypertension (HTN), Diabetes, Cerebrovascular Accident (Stroke)
12	tsp13	22	Male	Unknown	Unknown	22.857	5	SUICIDE	NO	Yes	NO	NO	NO	NO	NO	Here are the noted conditions for the donor, based on the provided information: 1. **Brain Death** - **Yes**: The cerebral flow study indicated no effective intracranial flow and intracerebral perfusion, compatible with brain death. The CT/MRI findings also showed extensive injury with metallic debris, hemorrhage, and fracture of the anterior C1 arch. 2. **Pulmonary Infiltrates/Pneumonia** - **Ye…	Brain Death, Pulmonary Infiltrates/Pneumonia, Lung Contusion, Subpleural Nodule, Trace Pericardial Effusion
13	tsp14	59	Male	White	Unknown	18.426	51	ANOXIA	Yes	YES	NO	NO	NO	YES	YES	1. **Hypertension**: - History of hypertension for 6-10 years. - Treated with Lisinopril, a medication for high blood pressure. 2. **Chronic lung disease/emphysema**: - Noted possible chronic lung disease/emphysema in admission course comments. - Smoked cigarettes (1/2 PPD for at least 30 years) and continued in the last six months. 3. **Alcohol use/abuse**: - Heavy alcohol use (2+ drinks/daily) …	Hypertension, chronic lung disease/emphysema, alcohol use/abuse, C. difficile infection, coronary artery disease
14	tsp15	46	MALE	Unknown	Unknown	28.632	0	Blunt	NO	Yes	NO	NO	NO	NO	NO	The donor's noted conditions based on the provided report are: 1. **Head Trauma**: The cause of death was due to head trauma following a motor vehicle accident (MVA), with a mechanism of injury being blunt injury. 2. **Increased Risk for Blood-Borne Disease Transmission**: Yes, the donor meets one or more of the PHS Increased Risk criteria for HIV, Hepatitis B, and Hepatitis C due to the history …	Head Trauma, Increased Risk for Blood-Borne Disease Transmission, Lung Conditions, Sputum Culture and Infection
15	tsp17	60	Male	White	White	29.29	NO	Pneumonia	NO	NO	NO	NO	NO	YES	NO	The donor's noted conditions include: 1. **Pulmonary Embolism**: - Evidence from CT/MRI findings indicates right-sided main, segmental, and subsegmental pulmonary emboli. 2. **Pneumonia**: - The donor had multifocal pneumonia, as suggested by several chest X-ray reports and the clinical history mentioning a cough due to pneumonia (PNA). 3. **Atherosclerosis**: - Multiple imaging studies, includin…	Pulmonary Embolism, Pneumonia, Atherosclerosis, Pleural Effusion, Neuromuscular Disorder
16	tsp19	36	FEMALE	Asian	Asian	27.879	NO	HOMICIDE	NO	NO	NO	NO	NO	NO	NO	1. **Head Trauma**: The donor experienced severe head trauma due to a gunshot wound, resulting in multiple skull fractures and brain injuries. This is evident from the CT scans which showed extensive debris, fractures, and brain swelling. 2. **Subarachnoid Hemorrhage**: There is a development of extensive subarachnoid hemorrhage, as noted in the CT head reports. 3. **Pulmonary Issues**: There is …	Head Trauma, Subarachnoid Hemorrhage, Pulmonary Issues, Liver Contusion, Tonsillar Herniation Suspicion
17	tsp21	45	Female	Asian	Asian	35.372	NO	Stroke	NO	Yes	NO	NO	NO	NO	NO	The donor's noted conditions are: 1. **Cerebrovascular Accident (Stroke)**: The donor's cause of death was cerebrovascular/stroke, and there was an intracranial hemorrhage mechanism of injury, specifically a ruptured giant right middle cerebral artery (MCA) aneurysm. 2. **Intracranial Hemorrhage**: The CT findings noted a 4 cm spherical mass with a thick clot, indicating intracranial hemorrhage d…	Stroke, Intracranial Hemorrhage, Subarachnoid Hemorrhage, Obesity, Pleural Effusions
18	tsp25	60	Male	Filipino	Filipino	29.202	25	Anoxia	No	Yes	NO	NO	NO	YES	NO	1. **Type B Aortic Dissection** - **Supporting Information:** The donor has a Stanford B descending thoracic and abdominal dissecting aneurysm, as detailed in multiple imaging reports, including chest X-ray, CT Chest/Abdomen, and CTA abdomen and pelvis. 2. **Fatty Liver (Hepatic Steatosis)** - **Supporting Information:** Liver biopsies indicate 10% large droplet and 50% small droplet macrosteatos…	Type B Aortic Dissection, Fatty Liver (Hepatic Steatosis), History of Heavy Alcohol Use, Hypertension, Positive Infectious Disease Markers for CMV and EBV
19	tsp26	37	Female	White	White	13.887	NO	ICH	No	No	NO	NO	NO	Yes	No	The donor's noted conditions include: 1. **End-Stage Renal Disease (ESRD)** - The donor has a past medical history (PMH) significant for ESRD and was on dialysis. 2. **Hypertension** - The donor has a history of hypertension for over 10 years. 3. **Intracranial Hemorrhage** - The cause of death is listed as intracranial hemorrhage/stroke, with specific findings of large right basal ganglia hemorr…	End-Stage Renal Disease, Hypertension, Intracranial Hemorrhage, Amphetamine Use Disorder, COVID-19 Positive
20	tsp27	56	Female	Unknown	Unknown	25.224	NO	Stroke	No	Yes	Yes	NO	NO	YES	NO	Based on the provided donor information, the following conditions are noted: 1. **Hypertension**: Yes - The donor has a history of hypertension for 6-10 years and was non-compliant with treatment. 2. **Stroke/Cerebrovascular Accident**: Yes - The cause of death was a cerebrovascular event/stroke, specifically due to a subarachnoid hemorrhage and subsequent intracranial hemorrhage. 3. **History of…	Hypertension, Stroke/Cerebrovascular Accident, History of Subarachnoid Hemorrhage, Amphetamines Usage, COVID-19 Testing Result
21	tsp28	55	Female	White	White	35.262	NO	Stroke	No	Yes	NO	NO	NO	NO	NO	1. **Intracranial Hemorrhage/Stroke**: Documented as the cause of death, exhibits a left occipital hemorrhage with subdural hematoma and vascular malformation (AVM) as per CT/MRI and admission course comments. 2. **Pulmonary Edema/Congestion**: Chest X-rays repeatedly noted pulmonary edema/infiltrates and resolving edema, suggesting underlying fluid overload or cardiac-related issues. 3. **Mild P…	Intracranial Hemorrhage/Stroke, Pulmonary Edema/Congestion, Mild Pulmonary Hypertension, Cardiomegaly, Fatty Liver
22	tsp30	321	Female	Unknown	Unknown	30.177	0	MVA	NO	Yes	NO	NO	NO	NO	NO	The noted conditions for the donor, based on the provided information, include: 1. **Head Trauma**: This is indicated as the cause of death with a mechanism of injury described as blunt injury due to an MVA (motor vehicle accident). 2. **Blunt Injury**: This is specified as the mechanism of the fatal head trauma, aligning with the circumstance of death being an MVA. 3. **Intracranial Hemorrhage a…	Head Trauma, Blunt Injury, Intracranial Hemorrhage and Multiple Hemorrhagic Contusions, Fractures, Klebsiella aerogenes and Haemophilus influenzae

### Sheet: Merged_metadata
	Age	Sex	Ethnicity	Race	BMI (kg/m2)	Downtime (min)	Cause of Death	Tobacco ( > 20 pack-years)	Alcohol	IV Drug abuse	Diabetes	Cancer	Hypertension	Coronary Artery Disease	Other noted conditions			donor_id	Age	Sex	Ethnicity	Race	BMI	Downtime (min)	Cause of Death	Tobacco Use (Pack-Years)	Alcohol Consumption	IV Drug Use	Diabetes Status	Cancer Status	Hypertension Status	Coronary Artery Disease	Noted Conditions	Noted Conditions (short)
Donor 01	59	F	White	Not specified	23.3	0	Cerebrovascular stroke	Y	Y	N	N	N	Y	N	Hyperlipidemia, bipolar/depression		1	tsp1	59	Female	White	White	23.256	0	Stroke	Yes	Yes	NO	NO	NO	YES	NO	The donor's noted conditions include: 1. **Hypertension (HTN):** Yes, the donor has a history of hypertension for 0-5 years and was non-compliant with the treatment. 2. **Cerebrovascular Accident (CVA)/Stroke:** Yes, the cause of death is indicated as cerebrovascular/stroke, with an intracranial hemorrhage as the mechanism of injury. The donor had strokes in the past as well. 3. **Increased Risk …	Hypertension, Cerebrovascular Accident/Stroke, Increased Risk for Certain Infections, Heavy Alcohol Use, History of Depression and Bipolar Disorder.
Donor 02	61	F	Black	Not specified	45.1	30	Anoxia	N	Y	N	Y	N	Y	Y	Deep vein thrombosis, depression, recent flu like symptoms (days/weeks)		2	tsp2	61	Female	Unknown	Black	45.131	30	Anoxia	No	YES	NO	YES	NO	YES	YES	1. **Diabetes Mellitus Type 2 (DMT2):** Yes, the donor has a history of diabetes for 6-10 years and is on metformin (1000 mg). 2. **Hypertension (HTN):** Yes, the donor has a history of hypertension for over 10 years and is on medications including HCTZ (25 mg), Fosinopril (20 mg), Atenolol (100 mg), and Clonidine (0.2 mg). 3. **Hyperlipidemia (HLD):** Yes, diagnosed in 2009 and on Simvastatin (4…	Diabetes Mellitus Type 2 (DMT2), Hypertension (HTN), Hyperlipidemia (HLD), Obstructive Sleep Apnea (OSA), Cardiomegaly
Donor 03	57	F	White	Not specified	23.4	40	Anoxia	N	N	N	N	N	N	N	Mitral regurgitation, osteopenia, venous thromboembolic disease		3	tsp3	57	Female	White	White	23.438	40	Anoxia	NO	Yes	NO	No	No	NO	NO	The donor's noted conditions include: 1. **Mitral Valve Regurgitation**: The donor has a history of severe mitral valve regurgitation, as identified through echocardiography and cardiac catheterization, which also showed hemodynamics consistent with cardiogenic shock and biventricular pressure overload. 2. **Biventricular Pressure Overload and Severe Cardiogenic Shock**: The donor experienced sev…	Mitral Valve Regurgitation, Biventricular Pressure Overload and Severe Cardiogenic Shock, Osteopenia and Venous Thromboembolic Disease, Pleural Effusions and Bibasilar Atelectasis, Rib Fractures
Donor 04	38	F	Black	Not specified	31.7	4	Cerebrovascular stroke	N	N	N	N	N	Y	N	Lupus, pulmonary hypertension, bipolar		4	tsp4	38	FEMALE	Unknown	Unknown	31.7	4	Stroke	NO	YES	NO	NO	NO	YES	NO	The donor's noted conditions up to five are: 1. **Systemic Lupus Erythematosus (SLE)** - Supporting information: "SLE dx 15 yrs ago, no known treatment." 2. **Hypertension (HTN)** - Supporting information: "History of hypertension: YES, >10 YEARS." 3. **Methamphetamine Use** - Supporting information: "Smoked meth 1x/wk x20 yrs, no needles used. Tox positive for methamphetamines." 4. **Iron Defici…	Systemic Lupus Erythematosus, Hypertension, Methamphetamine Use, Iron Deficiency Anemia, Cerebrovascular Accident (Stroke)
Donor 05	40	F	White	Not specified	40	0	Anoxia	Y	Y	Y	N	N	N	N	None		5	tsp5	40	Female	White	White	22.593	Unknown	Anoxia	Yes	Yes	YES	NO	NO	NO	NO	1. **Anoxia**: The donor's cause of death was noted as "ANOXIA," indicating a lack of oxygen to the brain, which likely resulted from a drug overdose as suggested by the "Mechanism of injury: DRUG INTOXICATION." 2. **Drug Use**: The donor met criteria for PHS Increased Risk due to recent drug use. She had a history of intravenous drug use, as well as cocaine and methamphetamine abuse, and tested …	1. Anoxia 2. Drug Use 3. Pulmonary Complications 4. Recurrent Infections 5. Neurological Injury
Donor 06	67	M	White	Not specified	28.8	NP	Cardiac arrest (primary), anoxia	NP	NP	NP	N	N	N	N	NP		6	tsp6	67	Male	White	White	28.847	Unknown	ANOXIA	UNKNOWN	UNKNOWN	UNKNOWN	NO	NO	NO	NO	1. **Substance Abuse and Cocaine Use**: The donor has a history of substance abuse and tested positive for cocaine. - Supporting Information: Medical history mentions a history of substance abuse, including cocaine use. The toxicology screen confirms cocaine-positive results. 2. **Severe Hypoxic Ischemic Encephalopathy**: The donor suffered significant brain injury due to lack of oxygen, resultin…	Substance Abuse and Cocaine Use, Severe Hypoxic Ischemic Encephalopathy, Pancreatitis, Aspiration Pneumonia, Homelessness
Donor 07	69	F	White	European	28.6	75	Anoxic brain injury, cardiopulmonar arrest	N	NP	N	Y	N	Y	N	Schizoprehnia, seizure disorder		7	tsp7	69	Female	White	White	27.805	75	Anoxia	NO	NO	NO	Yes	NO	YES	NO	The donor's noted conditions include: 1. **Anoxic Brain Injury**: The donor suffered a cardiopulmonary arrest likely due to an aspiration event, which led to an anoxic brain injury, as indicated by the admission course comments and CT findings showing global hypoxic-ischemic injury. 2. **Hypertension**: The donor has a reported history of hypertension for 6-10 years, as stated in the medical and …	Anoxic Brain Injury, Hypertension, Diabetes Mellitus, Schizophrenia with Catatonia, Seizure Disorder
Donor 08	56	M	Hispanic	Mexican	36.4	45	Respiratory failure (primary), cardiac arrest	N	NP	N	N	N	N	N	Asthma-persistent		8	tsp8	56	MALE	Hispanic/Latino	Mexican	36.383	45	Respiratory	NO	Yes	NO	NO	NO	NO	NO	The donor's noted conditions are as follows: 1. **Obesity**: - BMI is reported at 36.383 kg/m¬≤, which falls in the category of obesity. 2. **Bronchial Asthma**: - History of bronchial asthma mentioned. 3. **Hyperlipidemia**: - The donor has a history of hyperlipidemia and was taking Atorvastatin. 4. **Diffuse cerebral and cerebellar edema**: - CT/MRI findings indicate "diffuse cerebral and cereb…	Obesity, Bronchial Asthma, Hyperlipidemia, Diffuse cerebral and cerebellar edema, Sputum Gram Stain Positive for Few Gram Positive Cocci
Donor 10	33	M	Hispanic	Not specified	31.7	45	Anoxia	Y	N	Y	N	N	N	N	None		9	tsp10	33	MALE	Unknown	Unknown	31.673	45	Anoxia	No	YES	YES	NO	NO	No	No	1. **Substance Abuse and IV Drug Use**: The donor has a history of substance abuse, specifically heroin use for 6-7 years and daily THC use for 6-7 years. There is also a positive test result for amphetamines and opiates. 2. **Anoxic Brain Injury**: The CT/MRI findings show diffuse anoxic brain injury with consistent diffuse cerebral edema and loss of gray-white matter junction throughout the bil…	Substance Abuse and IV Drug Use, Anoxic Brain Injury, Pneumonia, Diffuse Cerebral Edema, Positive Serology for Infectious Diseases
Donor 11	42	M	Asian	Not specified	35.5	11	Cardiac arrest (primary), anoxia	N	Y	N	N	N	N	N	None		10	tsp11	42	Male	Asian	Asian	35.482	11	Anoxia	NO	YES	NO	NO	NO	NO	Yes	1. **Anoxic Brain Injury**: The donor suffered diffuse cerebral edema with tonsillar herniation and loss of grey-white matter differentiation, indicating severe anoxic brain injury following cardiac arrest. 2. **Hepatic Steatosis**: The liver biopsy and imaging findings indicate 70% large droplet macrovesicular steatosis and 20% small droplet macrovesicular steatosis, consistent with fatty liver …	Anoxic Brain Injury, Hepatic Steatosis, Pulmonary Edema and Atelectasis, Cardiac Arrest, Coronary Artery Disease
Donor 12	74	M	Hispanic	Not specified	24.1	0	Cerebrovascular stroke	N	N	N	Y	N	Y	N	Atrial fibrillation, Asplenia		11	tsp12	74	MALE	Unknown	Unknown	24.058	NO	Stroke	NO	Yes	NO	Yes	NO	YES	NO	The donor's noted conditions are as follows: 1. **Atrial Fibrillation (A-fib)**: The donor has a history of A-fib, diagnosed 18 months ago and treated with blood thinner medication (Pradaxa). 2. **Chronic Kidney Disease (CKD)**: The donor has a history of CKD stage 3. 3. **Hypertension (HTN)**: The donor has a history of hypertension for more than 10 years, treated with Lisinopril. 4. **Diabetes*…	Atrial Fibrillation (A-fib), Chronic Kidney Disease (CKD), Hypertension (HTN), Diabetes, Cerebrovascular Accident (Stroke)
Donor 13	22	M	Hispanic	Not specified	22.9	5	Head trauma	N	N	Y	N	N	N	N	Ezcema (chronic)		12	tsp13	22	Male	Unknown	Unknown	22.857	5	SUICIDE	NO	Yes	NO	NO	NO	NO	NO	Here are the noted conditions for the donor, based on the provided information: 1. **Brain Death** - **Yes**: The cerebral flow study indicated no effective intracranial flow and intracerebral perfusion, compatible with brain death. The CT/MRI findings also showed extensive injury with metallic debris, hemorrhage, and fracture of the anterior C1 arch. 2. **Pulmonary Infiltrates/Pneumonia** - **Ye…	Brain Death, Pulmonary Infiltrates/Pneumonia, Lung Contusion, Subpleural Nodule, Trace Pericardial Effusion
Donor 14	59	M	White	Not specified	18.4	51	Anoxia	Y	Y	N	N	N	Y	Y	Hypercholesterolemia, chronic lung disease		13	tsp14	59	Male	White	Unknown	18.426	51	ANOXIA	Yes	YES	NO	NO	NO	YES	YES	1. **Hypertension**: - History of hypertension for 6-10 years. - Treated with Lisinopril, a medication for high blood pressure. 2. **Chronic lung disease/emphysema**: - Noted possible chronic lung disease/emphysema in admission course comments. - Smoked cigarettes (1/2 PPD for at least 30 years) and continued in the last six months. 3. **Alcohol use/abuse**: - Heavy alcohol use (2+ drinks/daily) …	Hypertension, chronic lung disease/emphysema, alcohol use/abuse, C. difficile infection, coronary artery disease
Donor 15	46	M	Hispanic	Not specified	28.6	0	Head trauma	N	Y	N	N	N	N	N	None		14	tsp15	46	MALE	Unknown	Unknown	28.632	0	Blunt	NO	Yes	NO	NO	NO	NO	NO	The donor's noted conditions based on the provided report are: 1. **Head Trauma**: The cause of death was due to head trauma following a motor vehicle accident (MVA), with a mechanism of injury being blunt injury. 2. **Increased Risk for Blood-Borne Disease Transmission**: Yes, the donor meets one or more of the PHS Increased Risk criteria for HIV, Hepatitis B, and Hepatitis C due to the history …	Head Trauma, Increased Risk for Blood-Borne Disease Transmission, Lung Conditions, Sputum Culture and Infection
Donor 17	60	M	White	Not specified	29.6	0	Pneumonia -ARDS	N	N	N	N	N	Y	N	Progressive neuromuscular disorder -not specified		15	tsp17	60	Male	White	White	29.29	NO	Pneumonia	NO	NO	NO	NO	NO	YES	NO	The donor's noted conditions include: 1. **Pulmonary Embolism**: - Evidence from CT/MRI findings indicates right-sided main, segmental, and subsegmental pulmonary emboli. 2. **Pneumonia**: - The donor had multifocal pneumonia, as suggested by several chest X-ray reports and the clinical history mentioning a cough due to pneumonia (PNA). 3. **Atherosclerosis**: - Multiple imaging studies, includin…	Pulmonary Embolism, Pneumonia, Atherosclerosis, Pleural Effusion, Neuromuscular Disorder
Donor 19	36	F	Asian	Asian Indian	27.9	0	Head trauma - gunshot wound	N	N	N	N	N	N	N	None		16	tsp19	36	FEMALE	Asian	Asian	27.879	NO	HOMICIDE	NO	NO	NO	NO	NO	NO	NO	1. **Head Trauma**: The donor experienced severe head trauma due to a gunshot wound, resulting in multiple skull fractures and brain injuries. This is evident from the CT scans which showed extensive debris, fractures, and brain swelling. 2. **Subarachnoid Hemorrhage**: There is a development of extensive subarachnoid hemorrhage, as noted in the CT head reports. 3. **Pulmonary Issues**: There is …	Head Trauma, Subarachnoid Hemorrhage, Pulmonary Issues, Liver Contusion, Tonsillar Herniation Suspicion
Donor 21	45	F	Asian	Filipino	35.4	0	Cerebrovascular stroke - ruptured aneurysm	N	N	N	N	N	N	N	Giant right middle cerebral artery aneurysm		17	tsp21	45	Female	Asian	Asian	35.372	NO	Stroke	NO	Yes	NO	NO	NO	NO	NO	The donor's noted conditions are: 1. **Cerebrovascular Accident (Stroke)**: The donor's cause of death was cerebrovascular/stroke, and there was an intracranial hemorrhage mechanism of injury, specifically a ruptured giant right middle cerebral artery (MCA) aneurysm. 2. **Intracranial Hemorrhage**: The CT findings noted a 4 cm spherical mass with a thick clot, indicating intracranial hemorrhage d…	Stroke, Intracranial Hemorrhage, Subarachnoid Hemorrhage, Obesity, Pleural Effusions
Donor 25	60	M	Asian	Filipino	29.2	25	Anoxia, spontaneous cardiac arrest	N	Y	N	N	N	Y	N	history of aortic dissection		18	tsp25	60	Male	Filipino	Filipino	29.202	25	Anoxia	No	Yes	NO	NO	NO	YES	NO	1. **Type B Aortic Dissection** - **Supporting Information:** The donor has a Stanford B descending thoracic and abdominal dissecting aneurysm, as detailed in multiple imaging reports, including chest X-ray, CT Chest/Abdomen, and CTA abdomen and pelvis. 2. **Fatty Liver (Hepatic Steatosis)** - **Supporting Information:** Liver biopsies indicate 10% large droplet and 50% small droplet macrosteatos…	Type B Aortic Dissection, Fatty Liver (Hepatic Steatosis), History of Heavy Alcohol Use, Hypertension, Positive Infectious Disease Markers for CMV and EBV
Donor 26	37	F	White	Not specified	13.9	0	Intracranial hemorrhage, Intraparenchymal hemorrhage	N	N	N	N	N	Y	N	End stage renal disease on dialysis		19	tsp26	37	Female	White	White	13.887	NO	ICH	No	No	NO	NO	NO	Yes	No	The donor's noted conditions include: 1. **End-Stage Renal Disease (ESRD)** - The donor has a past medical history (PMH) significant for ESRD and was on dialysis. 2. **Hypertension** - The donor has a history of hypertension for over 10 years. 3. **Intracranial Hemorrhage** - The cause of death is listed as intracranial hemorrhage/stroke, with specific findings of large right basal ganglia hemorr…	End-Stage Renal Disease, Hypertension, Intracranial Hemorrhage, Amphetamine Use Disorder, COVID-19 Positive
Donor 27	56	F	Hispanic/Latino	Not specifed	24.9	0	Intracranial hemorrahge, stroke	N	N	Y	N	N	Y	N	None		20	tsp27	56	Female	Unknown	Unknown	25.224	NO	Stroke	No	Yes	Yes	NO	NO	YES	NO	Based on the provided donor information, the following conditions are noted: 1. **Hypertension**: Yes - The donor has a history of hypertension for 6-10 years and was non-compliant with treatment. 2. **Stroke/Cerebrovascular Accident**: Yes - The cause of death was a cerebrovascular event/stroke, specifically due to a subarachnoid hemorrhage and subsequent intracranial hemorrhage. 3. **History of…	Hypertension, Stroke/Cerebrovascular Accident, History of Subarachnoid Hemorrhage, Amphetamines Usage, COVID-19 Testing Result
Donor 28	55	F	White	Not specifed	35.3	0	Cerebrovascular stroke	N	N	N	N	N	N	N	Hyperthyroidism		21	tsp28	55	Female	White	White	35.262	NO	Stroke	No	Yes	NO	NO	NO	NO	NO	1. **Intracranial Hemorrhage/Stroke**: Documented as the cause of death, exhibits a left occipital hemorrhage with subdural hematoma and vascular malformation (AVM) as per CT/MRI and admission course comments. 2. **Pulmonary Edema/Congestion**: Chest X-rays repeatedly noted pulmonary edema/infiltrates and resolving edema, suggesting underlying fluid overload or cardiac-related issues. 3. **Mild P…	Intracranial Hemorrhage/Stroke, Pulmonary Edema/Congestion, Mild Pulmonary Hypertension, Cardiomegaly, Fatty Liver
Donor 30	26	F	Hispanic/Latino	Not specifed	30.2	0	Head trauma	N	N	N	N	N	N	N	None		22	tsp30	321	Female	Unknown	Unknown	30.177	0	MVA	NO	Yes	NO	NO	NO	NO	NO	The noted conditions for the donor, based on the provided information, include: 1. **Head Trauma**: This is indicated as the cause of death with a mechanism of injury described as blunt injury due to an MVA (motor vehicle accident). 2. **Blunt Injury**: This is specified as the mechanism of the fatal head trauma, aligning with the circumstance of death being an MVA. 3. **Intracranial Hemorrhage a…	Head Trauma, Blunt Injury, Intracranial Hemorrhage and Multiple Hemorrhagic Contusions, Fractures, Klebsiella aerogenes and Haemophilus influenzae

### Sheet: Merged_interleaved_assessed
	donor_id		Age	Age(Manual)	Agrees	Sex	Sex(Manual)	Agrees	Ethnicity	Ethnicity(Manual)	Agrees	Race	Race(Manual)	Agrees	BMI	BMI (kg/m2)(Manual)	Agrees	Downtime (min)	Downtime (min)(Manual)	Agrees	Cause of Death	Cause of Death(Manual)	Agrees	Tobacco Use (Pack-Years)	Tobacco ( > 20 pack-years)(Manual)	Agrees	Alcohol Consumption	Alcohol(Manual)	Agrees	IV Drug Use	IV Drug abuse(Manual)	Agrees	Diabetes Status	Diabetes(Manual)	Agrees	Cancer Status	Cancer(Manual)	Agrees	Hypertension Status	Hypertension(Manual)	Agrees	Coronary Artery Disease	Coronary Artery Disease(Manual)	Agrees	Noted Conditions (short)	Other noted conditions(Manual)	Agrees
1	tsp1	Donor 01	59	59	1	Female	F	1	White	White	1	White	Not specified	0	23.256	23.3	1	0	0	1	Stroke	Cerebrovascular stroke	1	Yes	Y	1	Yes	Y	1	NO	N	1	NO	N	1	NO	N	1	YES	Y	1	NO	N	1	Hypertension, Cerebrovascular Accident/Stroke, Increased Risk for Certain Infections, Heavy Alcohol Use, History of Depression and Bipolar Disorder.	Hyperlipidemia, bipolar/depression	1
2	tsp2	Donor 02	61	61	1	Female	F	1	Unknown	Black	0	Black	Not specified	0	45.131	45.1	1	30	30	1	Anoxia	Anoxia	1	No	N	1	YES	Y	1	NO	N	1	YES	Y	1	NO	N	1	YES	Y	1	YES	Y	1	Diabetes Mellitus Type 2 (DMT2), Hypertension (HTN), Hyperlipidemia (HLD), Obstructive Sleep Apnea (OSA), Cardiomegaly	Deep vein thrombosis, depression, recent flu like symptoms (days/weeks)	0
3	tsp3	Donor 03	57	57	1	Female	F	1	White	White	1	White	Not specified	0	23.438	23.4	1	40	40	1	Anoxia	Anoxia	1	NO	N	1	Yes	N	0	NO	N	1	No	N	1	No	N	1	NO	N	1	NO	N	1	Mitral Valve Regurgitation, Biventricular Pressure Overload and Severe Cardiogenic Shock, Osteopenia and Venous Thromboembolic Disease, Pleural Effusions and Bibasilar Atelectasis, Rib Fractures	Mitral regurgitation, osteopenia, venous thromboembolic disease	1
4	tsp4	Donor 04	38	38	1	FEMALE	F	1	Unknown	Black	0	Unknown	Not specified	0	31.7	31.7	1	4	4	1	Stroke	Cerebrovascular stroke	1	NO	N	1	YES	N	0	NO	N	1	NO	N	1	NO	N	1	YES	Y	1	NO	N	1	Systemic Lupus Erythematosus, Hypertension, Methamphetamine Use, Iron Deficiency Anemia, Cerebrovascular Accident (Stroke)	Lupus, pulmonary hypertension, bipolar	1
5	tsp5	Donor 05	40	40	1	Female	F	1	White	White	1	White	Not specified	0	22.593	40	0	Unknown	0	0	Anoxia	Anoxia	1	Yes	Y	1	Yes	Y	1	YES	Y	1	NO	N	1	NO	N	1	NO	N	1	NO	N	1	1. Anoxia 2. Drug Use 3. Pulmonary Complications 4. Recurrent Infections 5. Neurological Injury	None	0
6	tsp6	Donor 06	67	67	1	Male	M	1	White	White	1	White	Not specified	0	28.847	28.8	1	Unknown	NP	1	ANOXIA	Cardiac arrest (primary), anoxia	0.5	UNKNOWN	NP	1	UNKNOWN	NP	1	UNKNOWN	NP	1	NO	N	1	NO	N	1	NO	N	1	NO	N	1	Substance Abuse and Cocaine Use, Severe Hypoxic Ischemic Encephalopathy, Pancreatitis, Aspiration Pneumonia, Homelessness	NP	0
7	tsp7	Donor 07	69	69	1	Female	F	1	White	White	1	White	European	1	27.805	28.6	0	75	75	1	Anoxia	Anoxic brain injury, cardiopulmonar arrest	1	NO	N	1	NO	NP	0	NO	N	1	Yes	Y	1	NO	N	1	YES	Y	1	NO	N	1	Anoxic Brain Injury, Hypertension, Diabetes Mellitus, Schizophrenia with Catatonia, Seizure Disorder	Schizoprehnia, seizure disorder	1
8	tsp8	Donor 08	56	56	1	MALE	M	1	Hispanic/Latino	Hispanic	1	Mexican	Mexican	1	36.383	36.4	1	45	45	1	Respiratory	Respiratory failure (primary), cardiac arrest	1	NO	N	1	Yes	NP	0	NO	N	1	NO	N	1	NO	N	1	NO	N	1	NO	N	1	Obesity, Bronchial Asthma, Hyperlipidemia, Diffuse cerebral and cerebellar edema, Sputum Gram Stain Positive for Few Gram Positive Cocci	Asthma-persistent	1
9	tsp10	Donor 10	33	33	1	MALE	M	1	Unknown	Hispanic	0	Unknown	Not specified	1	31.673	31.7	1	45	45	1	Anoxia	Anoxia	1	No	Y	0	YES	N	0	YES	Y	1	NO	N	1	NO	N	1	No	N	1	No	N	1	Substance Abuse and IV Drug Use, Anoxic Brain Injury, Pneumonia, Diffuse Cerebral Edema, Positive Serology for Infectious Diseases	None	0
10	tsp11	Donor 11	42	42	1	Male	M	1	Asian	Asian	1	Asian	Not specified	0	35.482	35.5	1	11	11	1	Anoxia	Cardiac arrest (primary), anoxia	0.5	NO	N	1	YES	Y	1	NO	N	1	NO	N	1	NO	N	1	NO	N	1	Yes	N	0	Anoxic Brain Injury, Hepatic Steatosis, Pulmonary Edema and Atelectasis, Cardiac Arrest, Coronary Artery Disease	None	0
11	tsp12	Donor 12	74	74	1	MALE	M	1	Unknown	Hispanic	0	Unknown	Not specified	0	24.058	24.1	1	NO	0	1	Stroke	Cerebrovascular stroke	1	NO	N	1	Yes	N	0	NO	N	1	Yes	Y	1	NO	N	1	YES	Y	1	NO	N	1	Atrial Fibrillation (A-fib), Chronic Kidney Disease (CKD), Hypertension (HTN), Diabetes, Cerebrovascular Accident (Stroke)	Atrial fibrillation, Asplenia	1
12	tsp13	Donor 13	22	22	1	Male	M	1	Unknown	Hispanic	0	Unknown	Not specified	0	22.857	22.9	1	5	5	1	SUICIDE	Head trauma	0.5	NO	N	1	Yes	N	0	NO	Y	0	NO	N	1	NO	N	1	NO	N	1	NO	N	1	Brain Death, Pulmonary Infiltrates/Pneumonia, Lung Contusion, Subpleural Nodule, Trace Pericardial Effusion	Ezcema (chronic)	0
13	tsp14	Donor 14	59	59	1	Male	M	1	White	White	1	Unknown	Not specified	0	18.426	18.4	1	51	51	1	ANOXIA	Anoxia	1	Yes	Y	1	YES	Y	1	NO	N	1	NO	N	1	NO	N	1	YES	Y	1	YES	Y	1	Hypertension, chronic lung disease/emphysema, alcohol use/abuse, C. difficile infection, coronary artery disease	Hypercholesterolemia, chronic lung disease	1
14	tsp15	Donor 15	46	46	1	MALE	M	1	Unknown	Hispanic	0	Unknown	Not specified	0	28.632	28.6	1	0	0	1	Blunt	Head trauma	0.5	NO	N	1	Yes	Y	1	NO	N	1	NO	N	1	NO	N	1	NO	N	1	NO	N	1	Head Trauma, Increased Risk for Blood-Borne Disease Transmission, Lung Conditions, Sputum Culture and Infection	None	0
15	tsp17	Donor 17	60	60	1	Male	M	1	White	White	1	White	Not specified	0	29.29	29.6	0	NO	0	1	Pneumonia	Pneumonia -ARDS	1	NO	N	1	NO	N	1	NO	N	1	NO	N	1	NO	N	1	YES	Y	1	NO	N	1	Pulmonary Embolism, Pneumonia, Atherosclerosis, Pleural Effusion, Neuromuscular Disorder	Progressive neuromuscular disorder -not specified	1
16	tsp19	Donor 19	36	36	1	FEMALE	F	1	Asian	Asian	1	Asian	Asian Indian	1	27.879	27.9	1	NO	0	1	HOMICIDE	Head trauma - gunshot wound	0.5	NO	N	1	NO	N	1	NO	N	1	NO	N	1	NO	N	1	NO	N	1	NO	N	1	Head Trauma, Subarachnoid Hemorrhage, Pulmonary Issues, Liver Contusion, Tonsillar Herniation Suspicion	None	0
17	tsp21	Donor 21	45	45	1	Female	F	1	Asian	Asian	1	Asian	Filipino	1	35.372	35.4	1	NO	0	1	Stroke	Cerebrovascular stroke - ruptured aneurysm	1	NO	N	1	Yes	N	0	NO	N	1	NO	N	1	NO	N	1	NO	N	1	NO	N	1	Stroke, Intracranial Hemorrhage, Subarachnoid Hemorrhage, Obesity, Pleural Effusions	Giant right middle cerebral artery aneurysm	0.5
18	tsp25	Donor 25	60	60	1	Male	M	1	Filipino	Asian	1	Filipino	Filipino	1	29.202	29.2	1	25	25	1	Anoxia	Anoxia, spontaneous cardiac arrest	1	No	N	1	Yes	Y	1	NO	N	1	NO	N	1	NO	N	1	YES	Y	1	NO	N	1	Type B Aortic Dissection, Fatty Liver (Hepatic Steatosis), History of Heavy Alcohol Use, Hypertension, Positive Infectious Disease Markers for CMV and EBV	history of aortic dissection	1
19	tsp26	Donor 26	37	37	1	Female	F	1	White	White	1	White	Not specified	0	13.887	13.9	1	NO	0	1	ICH	Intracranial hemorrhage, Intraparenchymal hemorrhage	1	No	N	1	No	N	1	NO	N	1	NO	N	1	NO	N	1	Yes	Y	1	No	N	1	End-Stage Renal Disease, Hypertension, Intracranial Hemorrhage, Amphetamine Use Disorder, COVID-19 Positive	End stage renal disease on dialysis	1
20	tsp27	Donor 27	56	56	1	Female	F	1	Unknown	Hispanic/Latino	0	Unknown	Not specifed	1	25.224	24.9	0	NO	0	1	Stroke	Intracranial hemorrahge, stroke	1	No	N	1	Yes	N	0	Yes	Y	1	NO	N	1	NO	N	1	YES	Y	1	NO	N	1	Hypertension, Stroke/Cerebrovascular Accident, History of Subarachnoid Hemorrhage, Amphetamines Usage, COVID-19 Testing Result	None	0
21	tsp28	Donor 28	55	55	1	Female	F	1	White	White	1	White	Not specifed	0	35.262	35.3	1	NO	0	1	Stroke	Cerebrovascular stroke	1	No	N	1	Yes	N	0	NO	N	1	NO	N	1	NO	N	1	NO	N	1	NO	N	1	Intracranial Hemorrhage/Stroke, Pulmonary Edema/Congestion, Mild Pulmonary Hypertension, Cardiomegaly, Fatty Liver	Hyperthyroidism	0
22	tsp30	Donor 30	321	26	1	Female	F	1	Unknown	Hispanic/Latino	0	Unknown	Not specifed	1	30.177	30.2	1	0	0	1	MVA	Head trauma	0.5	NO	N	1	Yes	N	0	NO	N	1	NO	N	1	NO	N	1	NO	N	1	NO	N	1	Head Trauma, Blunt Injury, Intracranial Hemorrhage and Multiple Hemorrhagic Contusions, Fractures, Klebsiella aerogenes and Haemophilus influenzae	None	0
SUM					22			22			14			8			18			21			19			21			11			21			22			22			22			21			10.5
COUNT					22			22			22			22			22			22			22			22			22			22			22			22			22			22			22
AGREEMENT					1			1			0.636364			0.363636			0.818182			0.954545			0.863636			0.954545			0.5			0.954545			1			1			1			0.954545			0.477273
	TOTAL SUM	274.5
	TOTAL COUNT	330
	AGREEMENT	0.831818
	SD	0.222979
